# Rational Design of Enhanced Nme2Cas9 and Nme2^Smu^Cas9 Nucleases and Base Editors

**DOI:** 10.1101/2024.10.30.620986

**Authors:** Nathan Bamidele, Aditya Ansodaria, Zexiang Chen, Haoyang Cheng, Rebecca Panwala, Eva Jazbec, Erik J. Sontheimer

## Abstract

CRISPR-Cas genome editing tools enable precise, RNA-guided modification of genomes within living cells. The most clinically advanced genome editors are Cas9 nucleases, but many nuclease technologies provide only limited control over genome editing outcomes. Adenine base editors (ABEs) and cytosine base editors (CBEs) enable precise and efficient nucleotide conversions of A:T-to-G:C and C:G-to-T:A base pairs, respectively. Therapeutic use of base editors (BEs) provides an avenue to correct approximately 30% of human pathogenic variants. Nonetheless, factors such as protospacer adjacent motif (PAM) availability, accuracy, product purity, and delivery limit the full therapeutic potential of BEs. We previously developed Nme2Cas9 and its BE derivatives, including ABEs compatible with single adeno-associated virus (AAV) vector delivery, in part to enable editing near N_4_CC PAMs. Further engineering yielded domain-inlaid BEs with enhanced activity, as well as Nme2Cas9/SmuCas9 chimeras that target single-cytidine (N_4_C) PAMs. Here we further enhance Nme2Cas9 and Nme2^Smu^Cas9 editing effectors for improved efficiency and vector compatibility through site-directed mutagenesis and deaminase linker optimization. Finally, we define the editing and specificity profiles of the resulting variants by using paired guide-target libraries.
