## Supplementary Code for "Rational Design of Enhanced Nme2Cas9 and Nme2^Smu^Cas9 Nucleases and Base Editors": demuxMM_Ref.csv

full_id	id	sp	bc	tgt	bc_rc
M001_mm0_CA1	M1	GCAGACCAGTAAGGAAGCAGGTGA	CGGAGAAGAAGAA	CCAGACCAGTAAGGAAGCAGGTGA	TTCTTCTTCTCCG
M002_mm0_CA2	M2	GAGACTTATCCACAAGAGTCAGAT	GCAGAGAGAAGAA	CAGACTTATCCACAAGAGTCAGAT	TTCTTCTCTCTGC
M003_mm0_CA3	M3	GTGTTAGAAGAACCAGATAGACAG	AACGCAGGAAGAA	CTGTTAGAAGAACCAGATAGACAG	TTCTTCCTGCGTT
M004_mm0_CC1	M4	GGCAAGAACACAAGAGGAAGAGAG	TTGCACGGAAGAA	AGCAAGAACACAAGAGGAAGAGAG	TTCTTCCGTGCAA
M005_mm0_CC2	M5	GATTCCAACCAAACACCCGCCCCC	TGTTCGCGAAGAA	GATTCCAACCAAACACCCGCCCCC	TTCTTCGCGAACA
M006_mm0_CC3	M6	GGAGTCGACAGAGGACGGTGGTGG	TACCGGACAAGAA	GGAGTCGACAGAGGACGGTGGTGG	TTCTTGTCCGGTA
M007_mm0_CG1	M7	GGCTGCAAAACAAGAGGAGGCAAG	CTTGCCACAAGAA	GGCTGCAAAACAAGAGGAGGCAAG	TTCTTGTGGCAAG
M008_mm0_CG2	M8	GACCCAGAGGTAGAAATGGAGAGG	GCTTGAGCAAGAA	GACCCAGAGGTAGAAATGGAGAGG	TTCTTGCTCAAGC
M009_mm0_CG3	M9	GTTCTCCAGTCACAAGCTGTGCTC	CGACTTGCAAGAA	ATTCTCCAGTCACAAGCTGTGCTC	TTCTTGCAAGTCG
M010_mm0_CT1	M10	GGGGGTAAAAAAGGAGAGGGTCCC	ACGATGCCAAGAA	AGGGGTAAAAAAGGAGAGGGTCCC	TTCTTGGCATCGT
M011_mm0_CT2	M11	GTGGTGGAAGAAGGAGCAGTATGA	GGCAACTCAAGAA	ATGGTGGAAGAAGGAGCAGTATGA	TTCTTGAGTTGCC
M012_mm0_CT3	M12	GTGACCAACGAAAAAAAAGGGACT	AGAGGCCTAAGAA	CTGACCAACGAAAAAAAAGGGACT	TTCTTAGGCCTCT
M013_mm0_CA1	M13	GCAGACCAGTAAGGAAGCAGGTGA	GAGCCTCTAAGAA	CCAGACCAGTAAGGAAGCAGGTGA	TTCTTAGAGGCTC
M014_mm1_CA1	M14	GCAGACCAGTAAGGAAGCAGGTGA	AGGCAGAAGAGAA	GCAGACCAGTAAGGAAGCAGGTGA	TTCTCTTCTGCCT
M015_mm2_CA1	M15	GCAGACCAGTAAGGAAGCAGGTGA	CCATGCAAGAGAA	CGAGACCAGTAAGGAAGCAGGTGA	TTCTCTTGCATGG
M016_mm3_CA1	M16	GCAGACCAGTAAGGAAGCAGGTGA	GGAACAGAGAGAA	CCTGACCAGTAAGGAAGCAGGTGA	TTCTCTCTGTTCC
M017_mm4_CA1	M17	GCAGACCAGTAAGGAAGCAGGTGA	TCCGTGGAGAGAA	CCACACCAGTAAGGAAGCAGGTGA	TTCTCTCCACGGA
M018_mm5_CA1	M18	GCAGACCAGTAAGGAAGCAGGTGA	GATGACCAGAGAA	CCAGTCCAGTAAGGAAGCAGGTGA	TTCTCTGGTCATC
M019_mm6_CA1	M19	GCAGACCAGTAAGGAAGCAGGTGA	GTCCGTTAGAGAA	CCAGAGCAGTAAGGAAGCAGGTGA	TTCTCTAACGGAC
M020_mm7_CA1	M20	GCAGACCAGTAAGGAAGCAGGTGA	CTCTAACGGAGAA	CCAGACGAGTAAGGAAGCAGGTGA	TTCTCCGTTAGAG
M021_mm8_CA1	M21	GCAGACCAGTAAGGAAGCAGGTGA	CAACCGTGGAGAA	CCAGACCACTAAGGAAGCAGGTGA	TTCTCCACGGTTG
M022_mm9_CA1	M22	GCAGACCAGTAAGGAAGCAGGTGA	ATGTCTGCGAGAA	CCAGACCAGAAAGGAAGCAGGTGA	TTCTCGCAGACAT
M023_mm10_CA1	M23	GCAGACCAGTAAGGAAGCAGGTGA	CAGATCGTGAGAA	CCAGACCAGTTAGGAAGCAGGTGA	TTCTCACGATCTG
M024_mm11_CA1	M24	GCAGACCAGTAAGGAAGCAGGTGA	TCGCGACACAGAA	CCAGACCAGTAACGAAGCAGGTGA	TTCTGTGTCGCGA
M025_mm12_CA1	M25	GCAGACCAGTAAGGAAGCAGGTGA	TCCACCAGCAGAA	CCAGACCAGTAAGCAAGCAGGTGA	TTCTGCTGGTGGA
M026_mm13_CA1	M26	GCAGACCAGTAAGGAAGCAGGTGA	GTTGTTGGCAGAA	CCAGACCAGTAAGGATGCAGGTGA	TTCTGCCAACAAC
M027_mm14_CA1	M27	GCAGACCAGTAAGGAAGCAGGTGA	AAGTGCTGCAGAA	CCAGACCAGTAAGGAACCAGGTGA	TTCTGCAGCACTT
M028_mm15_CA1	M28	GCAGACCAGTAAGGAAGCAGGTGA	AGTCCATCCAGAA	CCAGACCAGTAAGGAAGGAGGTGA	TTCTGGATGGACT
M029_mm16_CA1	M29	GCAGACCAGTAAGGAAGCAGGTGA	CCGGATTCCAGAA	CCAGACCAGTAAGGAAGCTGGTGA	TTCTGGAATCCGG
M030_mm17_CA1	M30	GCAGACCAGTAAGGAAGCAGGTGA	CCTCTGATCAGAA	CCAGACCAGTAAGGAAGCACGTGA	TTCTGATCAGAGG
M031_mm18_CA1	M31	GCAGACCAGTAAGGAAGCAGGTGA	GACTAGGTCAGAA	CCAGACCAGTAAGGAAGCAGCTGA	TTCTGACCTAGTC
M032_mm19_CA1	M32	GCAGACCAGTAAGGAAGCAGGTGA	CGCGCTCATAGAA	CCAGACCAGTAAGGAAGCAGGAGA	TTCTATGAGCGCG
M033_mm20_CA1	M33	GCAGACCAGTAAGGAAGCAGGTGA	GCGTCGTATAGAA	CCAGACCAGTAAGGAAGCAGGTCA	TTCTATACGACGC
M034_mm21_CA1	M34	GCAGACCAGTAAGGAAGCAGGTGA	CGTGAAGAAGGAA	CCAGACCAGTAAGGAAGCAGGTGT	TTCCTTCTTCACG
M035_mm22_CA1	M35	GCAGACCAGTAAGGAAGCAGGTGA	TAGACGGAAGGAA	GGAGACCAGTAAGGAAGCAGGTGA	TTCCTTCCGTCTA
M036_mm23_CA1	M36	GCAGACCAGTAAGGAAGCAGGTGA	ATCTGCGAAGGAA	CGTGACCAGTAAGGAAGCAGGTGA	TTCCTTCGCAGAT
M037_mm24_CA1	M37	GCAGACCAGTAAGGAAGCAGGTGA	GTACTGCAAGGAA	CCTCACCAGTAAGGAAGCAGGTGA	TTCCTTGCAGTAC
M038_mm25_CA1	M38	GCAGACCAGTAAGGAAGCAGGTGA	AGTCTCAGAGGAA	CCACTCCAGTAAGGAAGCAGGTGA	TTCCTCTGAGACT
M039_mm26_CA1	M39	GCAGACCAGTAAGGAAGCAGGTGA	TCAAGTCGAGGAA	CCAGTGCAGTAAGGAAGCAGGTGA	TTCCTCGACTTGA
M040_mm27_CA1	M40	GCAGACCAGTAAGGAAGCAGGTGA	GAGGTAACAGGAA	CCAGAGGAGTAAGGAAGCAGGTGA	TTCCTGTTACCTC
M041_mm28_CA1	M41	GCAGACCAGTAAGGAAGCAGGTGA	CACTCTTCAGGAA	CCAGACCACAAAGGAAGCAGGTGA	TTCCTGAAGAGTG
M042_mm29_CA1	M42	GCAGACCAGTAAGGAAGCAGGTGA	CCGTACCTAGGAA	CCAGACCAGATAGGAAGCAGGTGA	TTCCTAGGTACGG
M043_mm30_CA1	M43	GCAGACCAGTAAGGAAGCAGGTGA	ACTGCGTTAGGAA	CCAGACCAGTAACCAAGCAGGTGA	TTCCTAACGCAGT
M044_mm31_CA1	M44	GCAGACCAGTAAGGAAGCAGGTGA	CTCAAGAACGGAA	CCAGACCAGTAAGGATCCAGGTGA	TTCCGTTCTTGAG
M045_mm32_CA1	M45	GCAGACCAGTAAGGAAGCAGGTGA	GGAGGTAACGGAA	CCAGACCAGTAAGGAACGAGGTGA	TTCCGTTACCTCC
M046_mm33_CA1	M46	GCAGACCAGTAAGGAAGCAGGTGA	ACACACTACGGAA	CCAGACCAGTAAGGAAGGTGGTGA	TTCCGTAGTGTGT
M047_mm34_CA1	M47	GCAGACCAGTAAGGAAGCAGGTGA	TTATCAGGCGGAA	CCAGACCAGTAAGGAAGCTCGTGA	TTCCGCCTGATAA
M048_mm35_CA1	M48	GCAGACCAGTAAGGAAGCAGGTGA	AGGAATGGCGGAA	CCAGACCAGTAAGGAAGCACCTGA	TTCCGCCATTCCT
M049_mm36_CA1	M49	GCAGACCAGTAAGGAAGCAGGTGA	CATATACGCGGAA	CCAGACCAGTAAGGAAGCAGCAGA	TTCCGCGTATATG
M050_mm37_CA1	M50	GCAGACCAGTAAGGAAGCAGGTGA	TGAATGTCCGGAA	CCAGACCAGTAAGGAAGCAGGACA	TTCCGGACATTCA
M051_mm38_CA1	M51	GCAGACCAGTAAGGAAGCAGGTGA	TATGGCGTCGGAA	CCAGACCAGTAAGGAAGCAGGTCT	TTCCGACGCCATA
M052_mm0_CA2	M52	GAGACTTATCCACAAGAGTCAGAT	GTGAGATTCGGAA	CAGACTTATCCACAAGAGTCAGAT	TTCCGAATCTCAC
M053_mm1_CA2	M53	GAGACTTATCCACAAGAGTCAGAT	GCTATCGATGGAA	GAGACTTATCCACAAGAGTCAGAT	TTCCATCGATAGC
M054_mm2_CA2	M54	GAGACTTATCCACAAGAGTCAGAT	GATTGGAGTGGAA	CTGACTTATCCACAAGAGTCAGAT	TTCCACTCCAATC
M055_mm3_CA2	M55	GAGACTTATCCACAAGAGTCAGAT	CTGCCTAGTGGAA	CACACTTATCCACAAGAGTCAGAT	TTCCACTAGGCAG
M056_mm4_CA2	M56	GAGACTTATCCACAAGAGTCAGAT	TTCGTCCGTGGAA	CAGTCTTATCCACAAGAGTCAGAT	TTCCACGGACGAA
M057_mm5_CA2	M57	GAGACTTATCCACAAGAGTCAGAT	ACCAGAACTGGAA	CAGAGTTATCCACAAGAGTCAGAT	TTCCAGTTCTGGT
M058_mm6_CA2	M58	GAGACTTATCCACAAGAGTCAGAT	ATAGAGGCTGGAA	CAGACATATCCACAAGAGTCAGAT	TTCCAGCCTCTAT
M059_mm7_CA2	M59	GAGACTTATCCACAAGAGTCAGAT	GGTCATCCTGGAA	CAGACTAATCCACAAGAGTCAGAT	TTCCAGGATGACC
M060_mm8_CA2	M60	GAGACTTATCCACAAGAGTCAGAT	TGGCTAGTTGGAA	CAGACTTAACCACAAGAGTCAGAT	TTCCAACTAGCCA
M061_mm9_CA2	M61	GAGACTTATCCACAAGAGTCAGAT	GACAGACAACGAA	CAGACTTATGCACAAGAGTCAGAT	TTCGTTGTCTGTC
M062_mm10_CA2	M62	GAGACTTATCCACAAGAGTCAGAT	GAATTCGGACGAA	CAGACTTATCGACAAGAGTCAGAT	TTCGTCCGAATTC
M063_mm11_CA2	M63	GAGACTTATCCACAAGAGTCAGAT	CTGGTGTGACGAA	CAGACTTATCCAGAAGAGTCAGAT	TTCGTCACACCAG
M064_mm12_CA2	M64	GAGACTTATCCACAAGAGTCAGAT	TGTGGTTCACGAA	CAGACTTATCCACTAGAGTCAGAT	TTCGTGAACCACA
M065_mm13_CA2	M65	GAGACTTATCCACAAGAGTCAGAT	CCACGATTACGAA	CAGACTTATCCACAACAGTCAGAT	TTCGTAATCGTGG
M066_mm14_CA2	M66	GAGACTTATCCACAAGAGTCAGAT	TCTCCTAAGCGAA	CAGACTTATCCACAAGTGTCAGAT	TTCGCTTAGGAGA
M067_mm15_CA2	M67	GAGACTTATCCACAAGAGTCAGAT	TGGTTCCAGCGAA	CAGACTTATCCACAAGACTCAGAT	TTCGCTGGAACCA
M068_mm16_CA2	M68	GAGACTTATCCACAAGAGTCAGAT	TAAGGAAGGCGAA	CAGACTTATCCACAAGAGACAGAT	TTCGCCTTCCTTA
M069_mm17_CA2	M69	GAGACTTATCCACAAGAGTCAGAT	GGCATTAGGCGAA	CAGACTTATCCACAAGAGTGAGAT	TTCGCCTAATGCC
M070_mm18_CA2	M70	GAGACTTATCCACAAGAGTCAGAT	ATTAGGCGGCGAA	CAGACTTATCCACAAGAGTCTGAT	TTCGCCGCCTAAT
M071_mm19_CA2	M71	GAGACTTATCCACAAGAGTCAGAT	GTACACACGCGAA	CAGACTTATCCACAAGAGTCACAT	TTCGCGTGTGTAC
M072_mm20_CA2	M72	GAGACTTATCCACAAGAGTCAGAT	TTCACATCGCGAA	CAGACTTATCCACAAGAGTCAGTT	TTCGCGATGTGAA
M073_mm21_CA2	M73	GAGACTTATCCACAAGAGTCAGAT	AACTCCATGCGAA	CAGACTTATCCACAAGAGTCAGAA	TTCGCATGGAGTT
M074_mm22_CA2	M74	GAGACTTATCCACAAGAGTCAGAT	ACGGAAGTGCGAA	GTGACTTATCCACAAGAGTCAGAT	TTCGCACTTCCGT
M075_mm23_CA2	M75	GAGACTTATCCACAAGAGTCAGAT	CGTTAGTTGCGAA	CTCACTTATCCACAAGAGTCAGAT	TTCGCAACTAACG
M076_mm24_CA2	M76	GAGACTTATCCACAAGAGTCAGAT	AACCTTGACCGAA	CACTCTTATCCACAAGAGTCAGAT	TTCGGTCAAGGTT
M077_mm25_CA2	M77	GAGACTTATCCACAAGAGTCAGAT	TTCTGTCTCCGAA	CAGTGTTATCCACAAGAGTCAGAT	TTCGGAGACAGAA
M078_mm26_CA2	M78	GAGACTTATCCACAAGAGTCAGAT	GAGCAATGTCGAA	CAGAGATATCCACAAGAGTCAGAT	TTCGACATTGCTC
M079_mm27_CA2	M79	GAGACTTATCCACAAGAGTCAGAT	AGAACCTGTCGAA	CAGACAAATCCACAAGAGTCAGAT	TTCGACAGGTTCT
M080_mm28_CA2	M80	GAGACTTATCCACAAGAGTCAGAT	TCCTACGCTCGAA	CAGACTTAAGCACAAGAGTCAGAT	TTCGAGCGTAGGA
M081_mm29_CA2	M81	GAGACTTATCCACAAGAGTCAGAT	GGTGCAATTCGAA	CAGACTTATGGACAAGAGTCAGAT	TTCGAATTGCACC
M082_mm30_CA2	M82	GAGACTTATCCACAAGAGTCAGAT	ACACTACGGTGAA	CAGACTTATCCAGTAGAGTCAGAT	TTCACCGTAGTGT
M083_mm31_CA2	M83	GAGACTTATCCACAAGAGTCAGAT	TCGAAGTGGTGAA	CAGACTTATCCACAACTGTCAGAT	TTCACCACTTCGA
M084_mm32_CA2	M84	GAGACTTATCCACAAGAGTCAGAT	GATCTGGCGTGAA	CAGACTTATCCACAAGTCTCAGAT	TTCACGCCAGATC
M085_mm33_CA2	M85	GAGACTTATCCACAAGAGTCAGAT	CTAGGTCCGTGAA	CAGACTTATCCACAAGACACAGAT	TTCACGGACCTAG
M086_mm34_CA2	M86	GAGACTTATCCACAAGAGTCAGAT	ATGGCGCACTGAA	CAGACTTATCCACAAGAGAGAGAT	TTCAGTGCGCCAT
M087_mm35_CA2	M87	GAGACTTATCCACAAGAGTCAGAT	CGCTGATACTGAA	CAGACTTATCCACAAGAGTGTGAT	TTCAGTATCAGCG
M088_mm36_CA2	M88	GAGACTTATCCACAAGAGTCAGAT	GAAGCCTCCTGAA	CAGACTTATCCACAAGAGTCTCAT	TTCAGGAGGCTTC
M089_mm37_CA2	M89	GAGACTTATCCACAAGAGTCAGAT	CCAACTGTCTGAA	CAGACTTATCCACAAGAGTCACTT	TTCAGACAGTTGG
M090_mm38_CA2	M90	GAGACTTATCCACAAGAGTCAGAT	CCTGGCTGTTGAA	CAGACTTATCCACAAGAGTCAGTA	TTCAACAGCCAGG
M091_mm0_CA3	M91	GTGTTAGAAGAACCAGATAGACAG	CGATCGACTTGAA	CTGTTAGAAGAACCAGATAGACAG	TTCAAGTCGATCG
M092_mm1_CA3	M92	GTGTTAGAAGAACCAGATAGACAG	GGCCTACGAACAA	GTGTTAGAAGAACCAGATAGACAG	TTGTTCGTAGGCC
M093_mm2_CA3	M93	GTGTTAGAAGAACCAGATAGACAG	CATGGTCGAACAA	CAGTTAGAAGAACCAGATAGACAG	TTGTTCGACCATG
M094_mm3_CA3	M94	GTGTTAGAAGAACCAGATAGACAG	TCAGCACCAACAA	CTCTTAGAAGAACCAGATAGACAG	TTGTTGGTGCTGA
M095_mm4_CA3	M95	GTGTTAGAAGAACCAGATAGACAG	CGCACGGTAACAA	CTGATAGAAGAACCAGATAGACAG	TTGTTACCGTGCG
M096_mm5_CA3	M96	GTGTTAGAAGAACCAGATAGACAG	GCGGTCTTAACAA	CTGTAAGAAGAACCAGATAGACAG	TTGTTAAGACCGC
M097_mm6_CA3	M97	GTGTTAGAAGAACCAGATAGACAG	TGTCGCGAGACAA	CTGTTTGAAGAACCAGATAGACAG	TTGTCTCGCGACA
M098_mm7_CA3	M98	GTGTTAGAAGAACCAGATAGACAG	AACTGGCAGACAA	CTGTTACAAGAACCAGATAGACAG	TTGTCTGCCAGTT
M099_mm8_CA3	M99	GTGTTAGAAGAACCAGATAGACAG	CTGGCATAGACAA	CTGTTAGATGAACCAGATAGACAG	TTGTCTATGCCAG
M100_mm9_CA3	M100	GTGTTAGAAGAACCAGATAGACAG	GTGTTGAGGACAA	CTGTTAGAACAACCAGATAGACAG	TTGTCCTCAACAC
M101_mm10_CA3	M101	GTGTTAGAAGAACCAGATAGACAG	AGAGCTAGGACAA	CTGTTAGAAGTACCAGATAGACAG	TTGTCCTAGCTCT
M102_mm11_CA3	M102	GTGTTAGAAGAACCAGATAGACAG	TCGAGTACGACAA	CTGTTAGAAGAAGCAGATAGACAG	TTGTCGTACTCGA
M103_mm12_CA3	M103	GTGTTAGAAGAACCAGATAGACAG	GCACATGTGACAA	CTGTTAGAAGAACGAGATAGACAG	TTGTCACATGTGC
M104_mm13_CA3	M104	GTGTTAGAAGAACCAGATAGACAG	CACGTCAACACAA	CTGTTAGAAGAACCACATAGACAG	TTGTGTTGACGTG
M105_mm14_CA3	M105	GTGTTAGAAGAACCAGATAGACAG	GTAAGCCACACAA	CTGTTAGAAGAACCAGTTAGACAG	TTGTGTGGCTTAC
M106_mm15_CA3	M106	GTGTTAGAAGAACCAGATAGACAG	CGATACGGCACAA	CTGTTAGAAGAACCAGAAAGACAG	TTGTGCCGTATCG
M107_mm16_CA3	M107	GTGTTAGAAGAACCAGATAGACAG	ATCGAGTGCACAA	CTGTTAGAAGAACCAGATTGACAG	TTGTGCACTCGAT
M108_mm17_CA3	M108	GTGTTAGAAGAACCAGATAGACAG	GATACGACCACAA	CTGTTAGAAGAACCAGATACACAG	TTGTGGTCGTATC
M109_mm18_CA3	M109	GTGTTAGAAGAACCAGATAGACAG	CCTCCAGGTACAA	CTGTTAGAAGAACCAGATAGTCAG	TTGTACCTGGAGG
M110_mm19_CA3	M110	GTGTTAGAAGAACCAGATAGACAG	ATCCTCGCTACAA	CTGTTAGAAGAACCAGATAGAGAG	TTGTAGCGAGGAT
M111_mm20_CA3	M111	GTGTTAGAAGAACCAGATAGACAG	CAGCAGCCTACAA	CTGTTAGAAGAACCAGATAGACTG	TTGTAGGCTGCTG
M112_mm21_CA3	M112	GTGTTAGAAGAACCAGATAGACAG	GACGGATCTACAA	CTGTTAGAAGAACCAGATAGACAC	TTGTAGATCCGTC
M113_mm22_CA3	M113	GTGTTAGAAGAACCAGATAGACAG	AGGTCACAAGCAA	GAGTTAGAAGAACCAGATAGACAG	TTGCTTGTGACCT
M114_mm23_CA3	M114	GTGTTAGAAGAACCAGATAGACAG	TACCACCAAGCAA	CACTTAGAAGAACCAGATAGACAG	TTGCTTGGTGGTA
M115_mm24_CA3	M115	GTGTTAGAAGAACCAGATAGACAG	GGTAGGTAAGCAA	CTCATAGAAGAACCAGATAGACAG	TTGCTTACCTACC
M116_mm25_CA3	M116	GTGTTAGAAGAACCAGATAGACAG	TCCTTGTGAGCAA	CTGAAAGAAGAACCAGATAGACAG	TTGCTCACAAGGA
M117_mm26_CA3	M117	GTGTTAGAAGAACCAGATAGACAG	TGATGCACAGCAA	CTGTATGAAGAACCAGATAGACAG	TTGCTGTGCATCA
M118_mm27_CA3	M118	GTGTTAGAAGAACCAGATAGACAG	AAGCGTGCAGCAA	CTGTTTCAAGAACCAGATAGACAG	TTGCTGCACGCTT
M119_mm28_CA3	M119	GTGTTAGAAGAACCAGATAGACAG	CTCGGAATAGCAA	CTGTTAGATCAACCAGATAGACAG	TTGCTATTCCGAG
M120_mm29_CA3	M120	GTGTTAGAAGAACCAGATAGACAG	CAACTAGAGGCAA	CTGTTAGAACTACCAGATAGACAG	TTGCCTCTAGTTG
M121_mm30_CA3	M121	GTGTTAGAAGAACCAGATAGACAG	TCCAGAGAAGAAG	CTGTTAGAAGAAGGAGATAGACAG	CTTCTTCTCTGGA
M122_mm31_CA3	M122	GTGTTAGAAGAACCAGATAGACAG	AATGCCGAAGAAG	CTGTTAGAAGAACCACTTAGACAG	CTTCTTCGGCATT
M123_mm32_CA3	M123	GTGTTAGAAGAACCAGATAGACAG	CTGCATGAAGAAG	CTGTTAGAAGAACCAGTAAGACAG	CTTCTTCATGCAG
M124_mm33_CA3	M124	GTGTTAGAAGAACCAGATAGACAG	GAGTGGCAAGAAG	CTGTTAGAAGAACCAGAATGACAG	CTTCTTGCCACTC
M125_mm34_CA3	M125	GTGTTAGAAGAACCAGATAGACAG	AGAGGAAGAGAAG	CTGTTAGAAGAACCAGATTCACAG	CTTCTCTTCCTCT
M126_mm35_CA3	M126	GTGTTAGAAGAACCAGATAGACAG	CACATGAGAGAAG	CTGTTAGAAGAACCAGATACTCAG	CTTCTCTCATGTG
M127_mm36_CA3	M127	GTGTTAGAAGAACCAGATAGACAG	TCGTCCAGAGAAG	CTGTTAGAAGAACCAGATAGTGAG	CTTCTCTGGACGA
M128_mm37_CA3	M128	GTGTTAGAAGAACCAGATAGACAG	GCTCTATGAGAAG	CTGTTAGAAGAACCAGATAGAGTG	CTTCTCATAGAGC
M129_mm38_CA3	M129	GTGTTAGAAGAACCAGATAGACAG	GTTGAGACAGAAG	CTGTTAGAAGAACCAGATAGACTC	CTTCTGTCTCAAC
M130_mm0_CC1	M130	GGCAAGAACACAAGAGGAAGAGAG	GGAATCGCAGAAG	AGCAAGAACACAAGAGGAAGAGAG	CTTCTGCGATTCC
M131_mm1_CC1	M131	GGCAAGAACACAAGAGGAAGAGAG	ATCACTCCAGAAG	TGCAAGAACACAAGAGGAAGAGAG	CTTCTGGAGTGAT
M132_mm2_CC1	M132	GGCAAGAACACAAGAGGAAGAGAG	CGTGTTCTAGAAG	ACCAAGAACACAAGAGGAAGAGAG	CTTCTAGAACACG
M133_mm3_CC1	M133	GGCAAGAACACAAGAGGAAGAGAG	ACGGTGAAGGAAG	AGGAAGAACACAAGAGGAAGAGAG	CTTCCTTCACCGT
M134_mm4_CC1	M134	GGCAAGAACACAAGAGGAAGAGAG	TAACGCAAGGAAG	AGCTAGAACACAAGAGGAAGAGAG	CTTCCTTGCGTTA
M135_mm5_CC1	M135	GGCAAGAACACAAGAGGAAGAGAG	GGTACTAAGGAAG	AGCATGAACACAAGAGGAAGAGAG	CTTCCTTAGTACC
M136_mm6_CC1	M136	GGCAAGAACACAAGAGGAAGAGAG	CCATCATAGGAAG	AGCAACAACACAAGAGGAAGAGAG	CTTCCTATGATGG
M137_mm7_CC1	M137	GGCAAGAACACAAGAGGAAGAGAG	TACTATGCGGAAG	AGCAAGTACACAAGAGGAAGAGAG	CTTCCGCATAGTA
M138_mm8_CC1	M138	GGCAAGAACACAAGAGGAAGAGAG	TTAGTACCGGAAG	AGCAAGAAGACAAGAGGAAGAGAG	CTTCCGGTACTAA
M139_mm9_CC1	M139	GGCAAGAACACAAGAGGAAGAGAG	ATGTGAGTGGAAG	AGCAAGAACTCAAGAGGAAGAGAG	CTTCCACTCACAT
M140_mm10_CC1	M140	GGCAAGAACACAAGAGGAAGAGAG	AATCAGCTGGAAG	AGCAAGAACAGAAGAGGAAGAGAG	CTTCCAGCTGATT
M141_mm11_CC1	M141	GGCAAGAACACAAGAGGAAGAGAG	GGCTTGTTGGAAG	AGCAAGAACACATGAGGAAGAGAG	CTTCCAACAAGCC
M142_mm12_CC1	M142	GGCAAGAACACAAGAGGAAGAGAG	TGTTACCACGAAG	AGCAAGAACACAACAGGAAGAGAG	CTTCGTGGTAACA
M143_mm13_CC1	M143	GGCAAGAACACAAGAGGAAGAGAG	TTCGCGTACGAAG	AGCAAGAACACAAGACGAAGAGAG	CTTCGTACGCGAA
M144_mm14_CC1	M144	GGCAAGAACACAAGAGGAAGAGAG	GTCTGTAGCGAAG	AGCAAGAACACAAGAGCAAGAGAG	CTTCGCTACAGAC
M145_mm15_CC1	M145	GGCAAGAACACAAGAGGAAGAGAG	GAGAACTGCGAAG	AGCAAGAACACAAGAGGTAGAGAG	CTTCGCAGTTCTC
M146_mm16_CC1	M146	GGCAAGAACACAAGAGGAAGAGAG	ACTGGTTCCGAAG	AGCAAGAACACAAGAGGATGAGAG	CTTCGGAACCAGT
M147_mm17_CC1	M147	GGCAAGAACACAAGAGGAAGAGAG	CCAGACATCGAAG	AGCAAGAACACAAGAGGAACAGAG	CTTCGATGTCTGG
M148_mm18_CC1	M148	GGCAAGAACACAAGAGGAAGAGAG	TGACCTGTCGAAG	AGCAAGAACACAAGAGGAAGTGAG	CTTCGACAGGTCA
M149_mm19_CC1	M149	GGCAAGAACACAAGAGGAAGAGAG	CTAAGCCGTGAAG	AGCAAGAACACAAGAGGAAGACAG	CTTCACGGCTTAG
M150_mm20_CC1	M150	GGCAAGAACACAAGAGGAAGAGAG	CAGACAGCTGAAG	AGCAAGAACACAAGAGGAAGAGTG	CTTCAGCTGTCTG
M151_mm21_CC1	M151	GGCAAGAACACAAGAGGAAGAGAG	GCAGAACAACAAG	AGCAAGAACACAAGAGGAAGAGAC	CTTGTTGTTCTGC
M152_mm22_CC1	M152	GGCAAGAACACAAGAGGAAGAGAG	TGCCTGCAACAAG	TCCAAGAACACAAGAGGAAGAGAG	CTTGTTGCAGGCA
M153_mm23_CC1	M153	GGCAAGAACACAAGAGGAAGAGAG	CTCTCAGGACAAG	ACGAAGAACACAAGAGGAAGAGAG	CTTGTCCTGAGAG
M154_mm24_CC1	M154	GGCAAGAACACAAGAGGAAGAGAG	AGGTAGTGACAAG	AGGTAGAACACAAGAGGAAGAGAG	CTTGTCACTACCT
M155_mm25_CC1	M155	GGCAAGAACACAAGAGGAAGAGAG	CCTAGCACACAAG	AGCTTGAACACAAGAGGAAGAGAG	CTTGTGTGCTAGG
M156_mm26_CC1	M156	GGCAAGAACACAAGAGGAAGAGAG	CAAGCGTCACAAG	AGCATCAACACAAGAGGAAGAGAG	CTTGTGACGCTTG
M157_mm27_CC1	M157	GGCAAGAACACAAGAGGAAGAGAG	GTCCACTTACAAG	AGCAACTACACAAGAGGAAGAGAG	CTTGTAAGTGGAC
M158_mm28_CC1	M158	GGCAAGAACACAAGAGGAAGAGAG	GTCGTTGAGCAAG	AGCAAGAAGTCAAGAGGAAGAGAG	CTTGCTCAACGAC
M159_mm29_CC1	M159	GGCAAGAACACAAGAGGAAGAGAG	CTTCGGTAGCAAG	AGCAAGAACTGAAGAGGAAGAGAG	CTTGCTACCGAAG
M160_mm30_CC1	M160	GGCAAGAACACAAGAGGAAGAGAG	AAGAGTAGGCAAG	AGCAAGAACACATCAGGAAGAGAG	CTTGCCTACTCTT
M161_mm31_CC1	M161	GGCAAGAACACAAGAGGAAGAGAG	TCTGACTGGCAAG	AGCAAGAACACAAGACCAAGAGAG	CTTGCCAGTCAGA
M162_mm32_CC1	M162	GGCAAGAACACAAGAGGAAGAGAG	AGACAAGCGCAAG	AGCAAGAACACAAGAGCTAGAGAG	CTTGCGCTTGTCT
M163_mm33_CC1	M163	GGCAAGAACACAAGAGGAAGAGAG	TCAAGGCTGCAAG	AGCAAGAACACAAGAGGTTGAGAG	CTTGCAGCCTTGA
M164_mm34_CC1	M164	GGCAAGAACACAAGAGGAAGAGAG	ACATTCGACCAAG	AGCAAGAACACAAGAGGATCAGAG	CTTGGTCGAATGT
M165_mm35_CC1	M165	GGCAAGAACACAAGAGGAAGAGAG	AAGCCATACCAAG	AGCAAGAACACAAGAGGAACTGAG	CTTGGTATGGCTT
M166_mm36_CC1	M166	GGCAAGAACACAAGAGGAAGAGAG	CGAATATGCCAAG	AGCAAGAACACAAGAGGAAGTCAG	CTTGGCATATTCG
M167_mm37_CC1	M167	GGCAAGAACACAAGAGGAAGAGAG	GTGACGATCCAAG	AGCAAGAACACAAGAGGAAGACTG	CTTGGATCGTCAC
M168_mm38_CC1	M168	GGCAAGAACACAAGAGGAAGAGAG	TGCGCTAGTCAAG	AGCAAGAACACAAGAGGAAGAGTC	CTTGACTAGCGCA
M169_mm0_CC2	M169	GATTCCAACCAAACACCCGCCCCC	ACTACACGTCAAG	GATTCCAACCAAACACCCGCCCCC	CTTGACGTGTAGT
M170_mm1_CC2	M170	GATTCCAACCAAACACCCGCCCCC	TCGCTAACTCAAG	CATTCCAACCAAACACCCGCCCCC	CTTGAGTTAGCGA
M171_mm2_CC2	M171	GATTCCAACCAAACACCCGCCCCC	GTGTATCCTCAAG	GTTTCCAACCAAACACCCGCCCCC	CTTGAGGATACAC
M172_mm3_CC2	M172	GATTCCAACCAAACACCCGCCCCC	AACTGCTCTCAAG	GAATCCAACCAAACACCCGCCCCC	CTTGAGAGCAGTT
M173_mm4_CC2	M173	GATTCCAACCAAACACCCGCCCCC	CATCTCGTTCAAG	GATACCAACCAAACACCCGCCCCC	CTTGAACGAGATG
M174_mm5_CC2	M174	GATTCCAACCAAACACCCGCCCCC	ATGGTCCGATAAG	GATTGCAACCAAACACCCGCCCCC	CTTATCGGACCAT
M175_mm6_CC2	M175	GATTCCAACCAAACACCCGCCCCC	TCTCCGGCATAAG	GATTCGAACCAAACACCCGCCCCC	CTTATGCCGGAGA
M176_mm7_CC2	M176	GATTCCAACCAAACACCCGCCCCC	GCGCGTATATAAG	GATTCCTACCAAACACCCGCCCCC	CTTATATACGCGC
M177_mm8_CC2	M177	GATTCCAACCAAACACCCGCCCCC	CGCAAGGAGTAAG	GATTCCAAGCAAACACCCGCCCCC	CTTACTCCTTGCG
M178_mm9_CC2	M178	GATTCCAACCAAACACCCGCCCCC	TGTTGGAGGTAAG	GATTCCAACGAAACACCCGCCCCC	CTTACCTCCAACA
M179_mm10_CC2	M179	GATTCCAACCAAACACCCGCCCCC	GACGCATGGTAAG	GATTCCAACCTAACACCCGCCCCC	CTTACCATGCGTC
M180_mm11_CC2	M180	GATTCCAACCAAACACCCGCCCCC	CAGTTCACGTAAG	GATTCCAACCAATCACCCGCCCCC	CTTACGTGAACTG
M181_mm12_CC2	M181	GATTCCAACCAAACACCCGCCCCC	GGTCGAGACTAAG	GATTCCAACCAAAGACCCGCCCCC	CTTAGTCTCGACC
M182_mm13_CC2	M182	GATTCCAACCAAACACCCGCCCCC	CACTCTCACTAAG	GATTCCAACCAAACAGCCGCCCCC	CTTAGTGAGAGTG
M183_mm14_CC2	M183	GATTCCAACCAAACACCCGCCCCC	TCGATTGGCTAAG	GATTCCAACCAAACACGCGCCCCC	CTTAGCCAATCGA
M184_mm15_CC2	M184	GATTCCAACCAAACACCCGCCCCC	TTCCAACGCTAAG	GATTCCAACCAAACACCGGCCCCC	CTTAGCGTTGGAA
M185_mm16_CC2	M185	GATTCCAACCAAACACCCGCCCCC	ATACGGACCTAAG	GATTCCAACCAAACACCCCCCCCC	CTTAGGTCCGTAT
M186_mm17_CC2	M186	GATTCCAACCAAACACCCGCCCCC	ACCACCTTCTAAG	GATTCCAACCAAACACCCGGCCCC	CTTAGAAGGTGGT
M187_mm18_CC2	M187	GATTCCAACCAAACACCCGCCCCC	GGACACAGTTAAG	GATTCCAACCAAACACCCGCGCCC	CTTAACTGTGTCC
M188_mm19_CC2	M188	GATTCCAACCAAACACCCGCCCCC	GAAGGTGCTTAAG	GATTCCAACCAAACACCCGCCGCC	CTTAAGCACCTTC
M189_mm20_CC2	M189	GATTCCAACCAAACACCCGCCCCC	GCCATGCCTTAAG	GATTCCAACCAAACACCCGCCCGC	CTTAAGGCATGGC
M190_mm21_CC2	M190	GATTCCAACCAAACACCCGCCCCC	CCTAATGGAAGAG	GATTCCAACCAAACACCCGCCCCG	CTCTTCCATTAGG
M191_mm22_CC2	M191	GATTCCAACCAAACACCCGCCCCC	CGCTTCATAAGAG	CTTTCCAACCAAACACCCGCCCCC	CTCTTATGAAGCG
M192_mm23_CC2	M192	GATTCCAACCAAACACCCGCCCCC	TTAGCGGTAAGAG	GTATCCAACCAAACACCCGCCCCC	CTCTTACCGCTAA
M193_mm24_CC2	M193	GATTCCAACCAAACACCCGCCCCC	CGTCTACAGAGAG	GAAACCAACCAAACACCCGCCCCC	CTCTCTGTAGACG
M194_mm25_CC2	M194	GATTCCAACCAAACACCCGCCCCC	ATCATCTGGAGAG	GATAGCAACCAAACACCCGCCCCC	CTCTCCAGATGAT
M195_mm26_CC2	M195	GATTCCAACCAAACACCCGCCCCC	TATACTCCGAGAG	GATTGGAACCAAACACCCGCCCCC	CTCTCGGAGTATA
M196_mm27_CC2	M196	GATTCCAACCAAACACCCGCCCCC	GTGGATATGAGAG	GATTCGTACCAAACACCCGCCCCC	CTCTCATATCCAC
M197_mm28_CC2	M197	GATTCCAACCAAACACCCGCCCCC	TGGTCATTGAGAG	GATTCCAAGGAAACACCCGCCCCC	CTCTCAATGACCA
M198_mm29_CC2	M198	GATTCCAACCAAACACCCGCCCCC	AGCAGAGTCAGAG	GATTCCAACGTAACACCCGCCCCC	CTCTGACTCTGCT
M199_mm30_CC2	M199	GATTCCAACCAAACACCCGCCCCC	GAAGTACTCAGAG	GATTCCAACCAATGACCCGCCCCC	CTCTGAGTACTTC
M200_mm31_CC2	M200	GATTCCAACCAAACACCCGCCCCC	GAGAGCAATAGAG	GATTCCAACCAAACAGGCGCCCCC	CTCTATTGCTCTC
M201_mm32_CC2	M201	GATTCCAACCAAACACCCGCCCCC	ACACGTGATAGAG	GATTCCAACCAAACACGGGCCCCC	CTCTATCACGTGT
M202_mm33_CC2	M202	GATTCCAACCAAACACCCGCCCCC	TGTGTGACTAGAG	GATTCCAACCAAACACCGCCCCCC	CTCTAGTCACACA
M203_mm34_CC2	M203	GATTCCAACCAAACACCCGCCCCC	GTTCGGCTTAGAG	GATTCCAACCAAACACCCCGCCCC	CTCTAAGCCGAAC
M204_mm35_CC2	M204	GATTCCAACCAAACACCCGCCCCC	AACGAACATGGAG	GATTCCAACCAAACACCCGGGCCC	CTCCATGTTCGTT
M205_mm36_CC2	M205	GATTCCAACCAAACACCCGCCCCC	GTATCCATTGGAG	GATTCCAACCAAACACCCGCGGCC	CTCCAATGGATAC
M206_mm37_CC2	M206	GATTCCAACCAAACACCCGCCCCC	ACATCAACACGAG	GATTCCAACCAAACACCCGCCGGC	CTCGTGTTGATGT
M207_mm38_CC2	M207	GATTCCAACCAAACACCCGCCCCC	AAGCTGATACGAG	GATTCCAACCAAACACCCGCCCGG	CTCGTATCAGCTT
M208_mm0_CC3	M208	GGAGTCGACAGAGGACGGTGGTGG	TGGAATCTACGAG	GGAGTCGACAGAGGACGGTGGTGG	CTCGTAGATTCCA
M209_mm1_CC3	M209	GGAGTCGACAGAGGACGGTGGTGG	ACCTATTAGCGAG	CGAGTCGACAGAGGACGGTGGTGG	CTCGCTAATAGGT
M210_mm2_CC3	M210	GGAGTCGACAGAGGACGGTGGTGG	AATGTATCGCGAG	GCAGTCGACAGAGGACGGTGGTGG	CTCGCGATACATT
M211_mm3_CC3	M211	GGAGTCGACAGAGGACGGTGGTGG	CAATGTGTGCGAG	GGTGTCGACAGAGGACGGTGGTGG	CTCGCACACATTG
M212_mm4_CC3	M212	GGAGTCGACAGAGGACGGTGGTGG	ATTGACAACCGAG	GGACTCGACAGAGGACGGTGGTGG	CTCGGTTGTCAAT
M213_mm5_CC3	M213	GGAGTCGACAGAGGACGGTGGTGG	TAATCGCATCGAG	GGAGACGACAGAGGACGGTGGTGG	CTCGATGCGATTA
M214_mm6_CC3	M214	GGAGTCGACAGAGGACGGTGGTGG	TACGGCTAATGAG	GGAGTGGACAGAGGACGGTGGTGG	CTCATTAGCCGTA
M215_mm7_CC3	M215	GGAGTCGACAGAGGACGGTGGTGG	GGACCTTAATGAG	GGAGTCCACAGAGGACGGTGGTGG	CTCATTAAGGTCC
M216_mm8_CC3	M216	GGAGTCGACAGAGGACGGTGGTGG	GTATGACGATGAG	GGAGTCGAGAGAGGACGGTGGTGG	CTCATCGTCATAC
M217_mm9_CC3	M217	GGAGTCGACAGAGGACGGTGGTGG	AGTTACGCATGAG	GGAGTCGACTGAGGACGGTGGTGG	CTCATGCGTAACT
M218_mm10_CC3	M218	GGAGTCGACAGAGGACGGTGGTGG	CATGCGATGTGAG	GGAGTCGACACAGGACGGTGGTGG	CTCACATCGCATG
M219_mm11_CC3	M219	GGAGTCGACAGAGGACGGTGGTGG	CAGATGTACTGAG	GGAGTCGACAGACGACGGTGGTGG	CTCAGTACATCTG
M220_mm12_CC3	M220	GGAGTCGACAGAGGACGGTGGTGG	AGGTTAAGCTGAG	GGAGTCGACAGAGCACGGTGGTGG	CTCAGCTTAACCT
M221_mm13_CC3	M221	GGAGTCGACAGAGGACGGTGGTGG	AATCGTCGCTGAG	GGAGTCGACAGAGGAGGGTGGTGG	CTCAGCGACGATT
M222_mm14_CC3	M222	GGAGTCGACAGAGGACGGTGGTGG	TTCTTGGCCTGAG	GGAGTCGACAGAGGACCGTGGTGG	CTCAGGCCAAGAA
M223_mm15_CC3	M223	GGAGTCGACAGAGGACGGTGGTGG	AGAGAGTTCTGAG	GGAGTCGACAGAGGACGCTGGTGG	CTCAGAACTCTCT
M224_mm16_CC3	M224	GGAGTCGACAGAGGACGGTGGTGG	CTGGAAGGTTGAG	GGAGTCGACAGAGGACGGAGGTGG	CTCAACCTTCCAG
M225_mm17_CC3	M225	GGAGTCGACAGAGGACGGTGGTGG	TCGTGTTCTTGAG	GGAGTCGACAGAGGACGGTCGTGG	CTCAAGAACACGA
M226_mm18_CC3	M226	GGAGTCGACAGAGGACGGTGGTGG	ACTCGGAGAACAG	GGAGTCGACAGAGGACGGTGCTGG	CTGTTCTCCGAGT
M227_mm19_CC3	M227	GGAGTCGACAGAGGACGGTGGTGG	TGGTGTGGAACAG	GGAGTCGACAGAGGACGGTGGAGG	CTGTTCCACACCA
M228_mm20_CC3	M228	GGAGTCGACAGAGGACGGTGGTGG	TAGGACACAACAG	GGAGTCGACAGAGGACGGTGGTCG	CTGTTGTGTCCTA
M229_mm21_CC3	M229	GGAGTCGACAGAGGACGGTGGTGG	CTGAGGTCAACAG	GGAGTCGACAGAGGACGGTGGTGC	CTGTTGACCTCAG
M230_mm22_CC3	M230	GGAGTCGACAGAGGACGGTGGTGG	TAATTCCGGACAG	CCAGTCGACAGAGGACGGTGGTGG	CTGTCCGGAATTA
M231_mm23_CC3	M231	GGAGTCGACAGAGGACGGTGGTGG	GTTCAATCGACAG	GCTGTCGACAGAGGACGGTGGTGG	CTGTCGATTGAAC
M232_mm24_CC3	M232	GGAGTCGACAGAGGACGGTGGTGG	CAGCGAATGACAG	GGTCTCGACAGAGGACGGTGGTGG	CTGTCATTCGCTG
M233_mm25_CC3	M233	GGAGTCGACAGAGGACGGTGGTGG	CCGTAGAACACAG	GGACACGACAGAGGACGGTGGTGG	CTGTGTTCTACGG
M234_mm26_CC3	M234	GGAGTCGACAGAGGACGGTGGTGG	AGGATTCACACAG	GGAGAGGACAGAGGACGGTGGTGG	CTGTGTGAATCCT
M235_mm27_CC3	M235	GGAGTCGACAGAGGACGGTGGTGG	TCCATATCCACAG	GGAGTGCACAGAGGACGGTGGTGG	CTGTGGATATGGA
M236_mm28_CC3	M236	GGAGTCGACAGAGGACGGTGGTGG	ATATCCTCCACAG	GGAGTCGAGTGAGGACGGTGGTGG	CTGTGGAGGATAT
M237_mm29_CC3	M237	GGAGTCGACAGAGGACGGTGGTGG	TCTGATCTCACAG	GGAGTCGACTCAGGACGGTGGTGG	CTGTGAGATCAGA
M238_mm30_CC3	M238	GGAGTCGACAGAGGACGGTGGTGG	GTCACAAGTACAG	GGAGTCGACAGACCACGGTGGTGG	CTGTACTTGTGAC
M239_mm31_CC3	M239	GGAGTCGACAGAGGACGGTGGTGG	CGATGACCTACAG	GGAGTCGACAGAGGAGCGTGGTGG	CTGTAGGTCATCG
M240_mm32_CC3	M240	GGAGTCGACAGAGGACGGTGGTGG	TCGACCGTTACAG	GGAGTCGACAGAGGACCCTGGTGG	CTGTAACGGTCGA
M241_mm33_CC3	M241	GGAGTCGACAGAGGACGGTGGTGG	TCCAGAGAAGAAG	GGAGTCGACAGAGGACGCAGGTGG	CTTCTTCTCTGGA
M242_mm34_CC3	M242	GGAGTCGACAGAGGACGGTGGTGG	AATGCCGAAGAAG	GGAGTCGACAGAGGACGGACGTGG	CTTCTTCGGCATT
M243_mm35_CC3	M243	GGAGTCGACAGAGGACGGTGGTGG	CTGCATGAAGAAG	GGAGTCGACAGAGGACGGTCCTGG	CTTCTTCATGCAG
M244_mm36_CC3	M244	GGAGTCGACAGAGGACGGTGGTGG	GAGTGGCAAGAAG	GGAGTCGACAGAGGACGGTGCAGG	CTTCTTGCCACTC
M245_mm37_CC3	M245	GGAGTCGACAGAGGACGGTGGTGG	AGAGGAAGAGAAG	GGAGTCGACAGAGGACGGTGGACG	CTTCTCTTCCTCT
M246_mm38_CC3	M246	GGAGTCGACAGAGGACGGTGGTGG	CACATGAGAGAAG	GGAGTCGACAGAGGACGGTGGTCC	CTTCTCTCATGTG
M247_mm0_CG1	M247	GGCTGCAAAACAAGAGGAGGCAAG	TCGTCCAGAGAAG	GGCTGCAAAACAAGAGGAGGCAAG	CTTCTCTGGACGA
M248_mm1_CG1	M248	GGCTGCAAAACAAGAGGAGGCAAG	GCTCTATGAGAAG	CGCTGCAAAACAAGAGGAGGCAAG	CTTCTCATAGAGC
M249_mm2_CG1	M249	GGCTGCAAAACAAGAGGAGGCAAG	GTTGAGACAGAAG	GCCTGCAAAACAAGAGGAGGCAAG	CTTCTGTCTCAAC
M250_mm3_CG1	M250	GGCTGCAAAACAAGAGGAGGCAAG	GGAATCGCAGAAG	GGGTGCAAAACAAGAGGAGGCAAG	CTTCTGCGATTCC
M251_mm4_CG1	M251	GGCTGCAAAACAAGAGGAGGCAAG	ATCACTCCAGAAG	GGCAGCAAAACAAGAGGAGGCAAG	CTTCTGGAGTGAT
M252_mm5_CG1	M252	GGCTGCAAAACAAGAGGAGGCAAG	CGTGTTCTAGAAG	GGCTCCAAAACAAGAGGAGGCAAG	CTTCTAGAACACG
M253_mm6_CG1	M253	GGCTGCAAAACAAGAGGAGGCAAG	ACGGTGAAGGAAG	GGCTGGAAAACAAGAGGAGGCAAG	CTTCCTTCACCGT
M254_mm7_CG1	M254	GGCTGCAAAACAAGAGGAGGCAAG	TAACGCAAGGAAG	GGCTGCTAAACAAGAGGAGGCAAG	CTTCCTTGCGTTA
M255_mm8_CG1	M255	GGCTGCAAAACAAGAGGAGGCAAG	GGTACTAAGGAAG	GGCTGCAATACAAGAGGAGGCAAG	CTTCCTTAGTACC
M256_mm9_CG1	M256	GGCTGCAAAACAAGAGGAGGCAAG	CCATCATAGGAAG	GGCTGCAAATCAAGAGGAGGCAAG	CTTCCTATGATGG
M257_mm10_CG1	M257	GGCTGCAAAACAAGAGGAGGCAAG	TACTATGCGGAAG	GGCTGCAAAAGAAGAGGAGGCAAG	CTTCCGCATAGTA
M258_mm11_CG1	M258	GGCTGCAAAACAAGAGGAGGCAAG	TTAGTACCGGAAG	GGCTGCAAAACATGAGGAGGCAAG	CTTCCGGTACTAA
M259_mm12_CG1	M259	GGCTGCAAAACAAGAGGAGGCAAG	ATGTGAGTGGAAG	GGCTGCAAAACAACAGGAGGCAAG	CTTCCACTCACAT
M260_mm13_CG1	M260	GGCTGCAAAACAAGAGGAGGCAAG	AATCAGCTGGAAG	GGCTGCAAAACAAGACGAGGCAAG	CTTCCAGCTGATT
M261_mm14_CG1	M261	GGCTGCAAAACAAGAGGAGGCAAG	GGCTTGTTGGAAG	GGCTGCAAAACAAGAGCAGGCAAG	CTTCCAACAAGCC
M262_mm15_CG1	M262	GGCTGCAAAACAAGAGGAGGCAAG	TGTTACCACGAAG	GGCTGCAAAACAAGAGGTGGCAAG	CTTCGTGGTAACA
M263_mm16_CG1	M263	GGCTGCAAAACAAGAGGAGGCAAG	TTCGCGTACGAAG	GGCTGCAAAACAAGAGGACGCAAG	CTTCGTACGCGAA
M264_mm17_CG1	M264	GGCTGCAAAACAAGAGGAGGCAAG	GTCTGTAGCGAAG	GGCTGCAAAACAAGAGGAGCCAAG	CTTCGCTACAGAC
M265_mm18_CG1	M265	GGCTGCAAAACAAGAGGAGGCAAG	GAGAACTGCGAAG	GGCTGCAAAACAAGAGGAGGGAAG	CTTCGCAGTTCTC
M266_mm19_CG1	M266	GGCTGCAAAACAAGAGGAGGCAAG	ACTGGTTCCGAAG	GGCTGCAAAACAAGAGGAGGCTAG	CTTCGGAACCAGT
M267_mm20_CG1	M267	GGCTGCAAAACAAGAGGAGGCAAG	CCAGACATCGAAG	GGCTGCAAAACAAGAGGAGGCATG	CTTCGATGTCTGG
M268_mm21_CG1	M268	GGCTGCAAAACAAGAGGAGGCAAG	TGACCTGTCGAAG	GGCTGCAAAACAAGAGGAGGCAAC	CTTCGACAGGTCA
M269_mm22_CG1	M269	GGCTGCAAAACAAGAGGAGGCAAG	CTAAGCCGTGAAG	CCCTGCAAAACAAGAGGAGGCAAG	CTTCACGGCTTAG
M270_mm23_CG1	M270	GGCTGCAAAACAAGAGGAGGCAAG	CAGACAGCTGAAG	GCGTGCAAAACAAGAGGAGGCAAG	CTTCAGCTGTCTG
M271_mm24_CG1	M271	GGCTGCAAAACAAGAGGAGGCAAG	GCAGAACAACAAG	GGGAGCAAAACAAGAGGAGGCAAG	CTTGTTGTTCTGC
M272_mm25_CG1	M272	GGCTGCAAAACAAGAGGAGGCAAG	TGCCTGCAACAAG	GGCACCAAAACAAGAGGAGGCAAG	CTTGTTGCAGGCA
M273_mm26_CG1	M273	GGCTGCAAAACAAGAGGAGGCAAG	CTCTCAGGACAAG	GGCTCGAAAACAAGAGGAGGCAAG	CTTGTCCTGAGAG
M274_mm27_CG1	M274	GGCTGCAAAACAAGAGGAGGCAAG	AGGTAGTGACAAG	GGCTGGTAAACAAGAGGAGGCAAG	CTTGTCACTACCT
M275_mm28_CG1	M275	GGCTGCAAAACAAGAGGAGGCAAG	CCTAGCACACAAG	GGCTGCAATTCAAGAGGAGGCAAG	CTTGTGTGCTAGG
M276_mm29_CG1	M276	GGCTGCAAAACAAGAGGAGGCAAG	CAAGCGTCACAAG	GGCTGCAAATGAAGAGGAGGCAAG	CTTGTGACGCTTG
M277_mm30_CG1	M277	GGCTGCAAAACAAGAGGAGGCAAG	GTCCACTTACAAG	GGCTGCAAAACATCAGGAGGCAAG	CTTGTAAGTGGAC
M278_mm31_CG1	M278	GGCTGCAAAACAAGAGGAGGCAAG	GTCGTTGAGCAAG	GGCTGCAAAACAAGACCAGGCAAG	CTTGCTCAACGAC
M279_mm32_CG1	M279	GGCTGCAAAACAAGAGGAGGCAAG	CTTCGGTAGCAAG	GGCTGCAAAACAAGAGCTGGCAAG	CTTGCTACCGAAG
M280_mm33_CG1	M280	GGCTGCAAAACAAGAGGAGGCAAG	AAGAGTAGGCAAG	GGCTGCAAAACAAGAGGTCGCAAG	CTTGCCTACTCTT
M281_mm34_CG1	M281	GGCTGCAAAACAAGAGGAGGCAAG	TCTGACTGGCAAG	GGCTGCAAAACAAGAGGACCCAAG	CTTGCCAGTCAGA
M282_mm35_CG1	M282	GGCTGCAAAACAAGAGGAGGCAAG	AGACAAGCGCAAG	GGCTGCAAAACAAGAGGAGCGAAG	CTTGCGCTTGTCT
M283_mm36_CG1	M283	GGCTGCAAAACAAGAGGAGGCAAG	TCAAGGCTGCAAG	GGCTGCAAAACAAGAGGAGGGTAG	CTTGCAGCCTTGA
M284_mm37_CG1	M284	GGCTGCAAAACAAGAGGAGGCAAG	ACATTCGACCAAG	GGCTGCAAAACAAGAGGAGGCTTG	CTTGGTCGAATGT
M285_mm38_CG1	M285	GGCTGCAAAACAAGAGGAGGCAAG	AAGCCATACCAAG	GGCTGCAAAACAAGAGGAGGCATC	CTTGGTATGGCTT
M286_mm0_CG2	M286	GACCCAGAGGTAGAAATGGAGAGG	CGAATATGCCAAG	GACCCAGAGGTAGAAATGGAGAGG	CTTGGCATATTCG
M287_mm1_CG2	M287	GACCCAGAGGTAGAAATGGAGAGG	GTGACGATCCAAG	CACCCAGAGGTAGAAATGGAGAGG	CTTGGATCGTCAC
M288_mm2_CG2	M288	GACCCAGAGGTAGAAATGGAGAGG	TGCGCTAGTCAAG	GTCCCAGAGGTAGAAATGGAGAGG	CTTGACTAGCGCA
M289_mm3_CG2	M289	GACCCAGAGGTAGAAATGGAGAGG	ACTACACGTCAAG	GAGCCAGAGGTAGAAATGGAGAGG	CTTGACGTGTAGT
M290_mm4_CG2	M290	GACCCAGAGGTAGAAATGGAGAGG	TCGCTAACTCAAG	GACGCAGAGGTAGAAATGGAGAGG	CTTGAGTTAGCGA
M291_mm5_CG2	M291	GACCCAGAGGTAGAAATGGAGAGG	GTGTATCCTCAAG	GACCGAGAGGTAGAAATGGAGAGG	CTTGAGGATACAC
M292_mm6_CG2	M292	GACCCAGAGGTAGAAATGGAGAGG	AACTGCTCTCAAG	GACCCTGAGGTAGAAATGGAGAGG	CTTGAGAGCAGTT
M293_mm7_CG2	M293	GACCCAGAGGTAGAAATGGAGAGG	CATCTCGTTCAAG	GACCCACAGGTAGAAATGGAGAGG	CTTGAACGAGATG
M294_mm8_CG2	M294	GACCCAGAGGTAGAAATGGAGAGG	ATGGTCCGATAAG	GACCCAGACGTAGAAATGGAGAGG	CTTATCGGACCAT
M295_mm9_CG2	M295	GACCCAGAGGTAGAAATGGAGAGG	TCTCCGGCATAAG	GACCCAGAGCTAGAAATGGAGAGG	CTTATGCCGGAGA
M296_mm10_CG2	M296	GACCCAGAGGTAGAAATGGAGAGG	GCGCGTATATAAG	GACCCAGAGGAAGAAATGGAGAGG	CTTATATACGCGC
M297_mm11_CG2	M297	GACCCAGAGGTAGAAATGGAGAGG	CGCAAGGAGTAAG	GACCCAGAGGTACAAATGGAGAGG	CTTACTCCTTGCG
M298_mm12_CG2	M298	GACCCAGAGGTAGAAATGGAGAGG	TGTTGGAGGTAAG	GACCCAGAGGTAGTAATGGAGAGG	CTTACCTCCAACA
M299_mm13_CG2	M299	GACCCAGAGGTAGAAATGGAGAGG	GACGCATGGTAAG	GACCCAGAGGTAGAATTGGAGAGG	CTTACCATGCGTC
M300_mm14_CG2	M300	GACCCAGAGGTAGAAATGGAGAGG	CAGTTCACGTAAG	GACCCAGAGGTAGAAAAGGAGAGG	CTTACGTGAACTG
M301_mm15_CG2	M301	GACCCAGAGGTAGAAATGGAGAGG	GGTCGAGACTAAG	GACCCAGAGGTAGAAATCGAGAGG	CTTAGTCTCGACC
M302_mm16_CG2	M302	GACCCAGAGGTAGAAATGGAGAGG	CACTCTCACTAAG	GACCCAGAGGTAGAAATGCAGAGG	CTTAGTGAGAGTG
M303_mm17_CG2	M303	GACCCAGAGGTAGAAATGGAGAGG	TCGATTGGCTAAG	GACCCAGAGGTAGAAATGGTGAGG	CTTAGCCAATCGA
M304_mm18_CG2	M304	GACCCAGAGGTAGAAATGGAGAGG	TTCCAACGCTAAG	GACCCAGAGGTAGAAATGGACAGG	CTTAGCGTTGGAA
M305_mm19_CG2	M305	GACCCAGAGGTAGAAATGGAGAGG	ATACGGACCTAAG	GACCCAGAGGTAGAAATGGAGTGG	CTTAGGTCCGTAT
M306_mm20_CG2	M306	GACCCAGAGGTAGAAATGGAGAGG	ACCACCTTCTAAG	GACCCAGAGGTAGAAATGGAGACG	CTTAGAAGGTGGT
M307_mm21_CG2	M307	GACCCAGAGGTAGAAATGGAGAGG	GGACACAGTTAAG	GACCCAGAGGTAGAAATGGAGAGC	CTTAACTGTGTCC
M308_mm22_CG2	M308	GACCCAGAGGTAGAAATGGAGAGG	GAAGGTGCTTAAG	CTCCCAGAGGTAGAAATGGAGAGG	CTTAAGCACCTTC
M309_mm23_CG2	M309	GACCCAGAGGTAGAAATGGAGAGG	GCCATGCCTTAAG	GTGCCAGAGGTAGAAATGGAGAGG	CTTAAGGCATGGC
M310_mm24_CG2	M310	GACCCAGAGGTAGAAATGGAGAGG	CCTAATGGAAGAG	GAGGCAGAGGTAGAAATGGAGAGG	CTCTTCCATTAGG
M311_mm25_CG2	M311	GACCCAGAGGTAGAAATGGAGAGG	CGCTTCATAAGAG	GACGGAGAGGTAGAAATGGAGAGG	CTCTTATGAAGCG
M312_mm26_CG2	M312	GACCCAGAGGTAGAAATGGAGAGG	TTAGCGGTAAGAG	GACCGTGAGGTAGAAATGGAGAGG	CTCTTACCGCTAA
M313_mm27_CG2	M313	GACCCAGAGGTAGAAATGGAGAGG	CGTCTACAGAGAG	GACCCTCAGGTAGAAATGGAGAGG	CTCTCTGTAGACG
M314_mm28_CG2	M314	GACCCAGAGGTAGAAATGGAGAGG	ATCATCTGGAGAG	GACCCAGACCTAGAAATGGAGAGG	CTCTCCAGATGAT
M315_mm29_CG2	M315	GACCCAGAGGTAGAAATGGAGAGG	TATACTCCGAGAG	GACCCAGAGCAAGAAATGGAGAGG	CTCTCGGAGTATA
M316_mm30_CG2	M316	GACCCAGAGGTAGAAATGGAGAGG	GTGGATATGAGAG	GACCCAGAGGTACTAATGGAGAGG	CTCTCATATCCAC
M317_mm31_CG2	M317	GACCCAGAGGTAGAAATGGAGAGG	TGGTCATTGAGAG	GACCCAGAGGTAGAATAGGAGAGG	CTCTCAATGACCA
M318_mm32_CG2	M318	GACCCAGAGGTAGAAATGGAGAGG	AGCAGAGTCAGAG	GACCCAGAGGTAGAAAACGAGAGG	CTCTGACTCTGCT
M319_mm33_CG2	M319	GACCCAGAGGTAGAAATGGAGAGG	GAAGTACTCAGAG	GACCCAGAGGTAGAAATCCAGAGG	CTCTGAGTACTTC
M320_mm34_CG2	M320	GACCCAGAGGTAGAAATGGAGAGG	GAGAGCAATAGAG	GACCCAGAGGTAGAAATGCTGAGG	CTCTATTGCTCTC
M321_mm35_CG2	M321	GACCCAGAGGTAGAAATGGAGAGG	ACACGTGATAGAG	GACCCAGAGGTAGAAATGGTCAGG	CTCTATCACGTGT
M322_mm36_CG2	M322	GACCCAGAGGTAGAAATGGAGAGG	TGTGTGACTAGAG	GACCCAGAGGTAGAAATGGACTGG	CTCTAGTCACACA
M323_mm37_CG2	M323	GACCCAGAGGTAGAAATGGAGAGG	GTTCGGCTTAGAG	GACCCAGAGGTAGAAATGGAGTCG	CTCTAAGCCGAAC
M324_mm38_CG2	M324	GACCCAGAGGTAGAAATGGAGAGG	AACGAACATGGAG	GACCCAGAGGTAGAAATGGAGACC	CTCCATGTTCGTT
M325_mm0_CG3	M325	GTTCTCCAGTCACAAGCTGTGCTC	GTATCCATTGGAG	ATTCTCCAGTCACAAGCTGTGCTC	CTCCAATGGATAC
M326_mm1_CG3	M326	GTTCTCCAGTCACAAGCTGTGCTC	ACATCAACACGAG	TTTCTCCAGTCACAAGCTGTGCTC	CTCGTGTTGATGT
M327_mm2_CG3	M327	GTTCTCCAGTCACAAGCTGTGCTC	AAGCTGATACGAG	AATCTCCAGTCACAAGCTGTGCTC	CTCGTATCAGCTT
M328_mm3_CG3	M328	GTTCTCCAGTCACAAGCTGTGCTC	TGGAATCTACGAG	ATACTCCAGTCACAAGCTGTGCTC	CTCGTAGATTCCA
M329_mm4_CG3	M329	GTTCTCCAGTCACAAGCTGTGCTC	ACCTATTAGCGAG	ATTGTCCAGTCACAAGCTGTGCTC	CTCGCTAATAGGT
M330_mm5_CG3	M330	GTTCTCCAGTCACAAGCTGTGCTC	AATGTATCGCGAG	ATTCACCAGTCACAAGCTGTGCTC	CTCGCGATACATT
M331_mm6_CG3	M331	GTTCTCCAGTCACAAGCTGTGCTC	CAATGTGTGCGAG	ATTCTGCAGTCACAAGCTGTGCTC	CTCGCACACATTG
M332_mm7_CG3	M332	GTTCTCCAGTCACAAGCTGTGCTC	ATTGACAACCGAG	ATTCTCGAGTCACAAGCTGTGCTC	CTCGGTTGTCAAT
M333_mm8_CG3	M333	GTTCTCCAGTCACAAGCTGTGCTC	TAATCGCATCGAG	ATTCTCCACTCACAAGCTGTGCTC	CTCGATGCGATTA
M334_mm9_CG3	M334	GTTCTCCAGTCACAAGCTGTGCTC	TACGGCTAATGAG	ATTCTCCAGACACAAGCTGTGCTC	CTCATTAGCCGTA
M335_mm10_CG3	M335	GTTCTCCAGTCACAAGCTGTGCTC	GGACCTTAATGAG	ATTCTCCAGTGACAAGCTGTGCTC	CTCATTAAGGTCC
M336_mm11_CG3	M336	GTTCTCCAGTCACAAGCTGTGCTC	GTATGACGATGAG	ATTCTCCAGTCAGAAGCTGTGCTC	CTCATCGTCATAC
M337_mm12_CG3	M337	GTTCTCCAGTCACAAGCTGTGCTC	AGTTACGCATGAG	ATTCTCCAGTCACTAGCTGTGCTC	CTCATGCGTAACT
M338_mm13_CG3	M338	GTTCTCCAGTCACAAGCTGTGCTC	CATGCGATGTGAG	ATTCTCCAGTCACAACCTGTGCTC	CTCACATCGCATG
M339_mm14_CG3	M339	GTTCTCCAGTCACAAGCTGTGCTC	CAGATGTACTGAG	ATTCTCCAGTCACAAGGTGTGCTC	CTCAGTACATCTG
M340_mm15_CG3	M340	GTTCTCCAGTCACAAGCTGTGCTC	AGGTTAAGCTGAG	ATTCTCCAGTCACAAGCAGTGCTC	CTCAGCTTAACCT
M341_mm16_CG3	M341	GTTCTCCAGTCACAAGCTGTGCTC	AATCGTCGCTGAG	ATTCTCCAGTCACAAGCTCTGCTC	CTCAGCGACGATT
M342_mm17_CG3	M342	GTTCTCCAGTCACAAGCTGTGCTC	TTCTTGGCCTGAG	ATTCTCCAGTCACAAGCTGAGCTC	CTCAGGCCAAGAA
M343_mm18_CG3	M343	GTTCTCCAGTCACAAGCTGTGCTC	AGAGAGTTCTGAG	ATTCTCCAGTCACAAGCTGTCCTC	CTCAGAACTCTCT
M344_mm19_CG3	M344	GTTCTCCAGTCACAAGCTGTGCTC	CTGGAAGGTTGAG	ATTCTCCAGTCACAAGCTGTGGTC	CTCAACCTTCCAG
M345_mm20_CG3	M345	GTTCTCCAGTCACAAGCTGTGCTC	TCGTGTTCTTGAG	ATTCTCCAGTCACAAGCTGTGCAC	CTCAAGAACACGA
M346_mm21_CG3	M346	GTTCTCCAGTCACAAGCTGTGCTC	ACTCGGAGAACAG	ATTCTCCAGTCACAAGCTGTGCTG	CTGTTCTCCGAGT
M347_mm22_CG3	M347	GTTCTCCAGTCACAAGCTGTGCTC	TGGTGTGGAACAG	TATCTCCAGTCACAAGCTGTGCTC	CTGTTCCACACCA
M348_mm23_CG3	M348	GTTCTCCAGTCACAAGCTGTGCTC	TAGGACACAACAG	AAACTCCAGTCACAAGCTGTGCTC	CTGTTGTGTCCTA
M349_mm24_CG3	M349	GTTCTCCAGTCACAAGCTGTGCTC	CTGAGGTCAACAG	ATAGTCCAGTCACAAGCTGTGCTC	CTGTTGACCTCAG
M350_mm25_CG3	M350	GTTCTCCAGTCACAAGCTGTGCTC	TAATTCCGGACAG	ATTGACCAGTCACAAGCTGTGCTC	CTGTCCGGAATTA
M351_mm26_CG3	M351	GTTCTCCAGTCACAAGCTGTGCTC	GTTCAATCGACAG	ATTCAGCAGTCACAAGCTGTGCTC	CTGTCGATTGAAC
M352_mm27_CG3	M352	GTTCTCCAGTCACAAGCTGTGCTC	CAGCGAATGACAG	ATTCTGGAGTCACAAGCTGTGCTC	CTGTCATTCGCTG
M353_mm28_CG3	M353	GTTCTCCAGTCACAAGCTGTGCTC	CCGTAGAACACAG	ATTCTCCACACACAAGCTGTGCTC	CTGTGTTCTACGG
M354_mm29_CG3	M354	GTTCTCCAGTCACAAGCTGTGCTC	AGGATTCACACAG	ATTCTCCAGAGACAAGCTGTGCTC	CTGTGTGAATCCT
M355_mm30_CG3	M355	GTTCTCCAGTCACAAGCTGTGCTC	TCCATATCCACAG	ATTCTCCAGTCAGTAGCTGTGCTC	CTGTGGATATGGA
M356_mm31_CG3	M356	GTTCTCCAGTCACAAGCTGTGCTC	ATATCCTCCACAG	ATTCTCCAGTCACAACGTGTGCTC	CTGTGGAGGATAT
M357_mm32_CG3	M357	GTTCTCCAGTCACAAGCTGTGCTC	TCTGATCTCACAG	ATTCTCCAGTCACAAGGAGTGCTC	CTGTGAGATCAGA
M358_mm33_CG3	M358	GTTCTCCAGTCACAAGCTGTGCTC	GTCACAAGTACAG	ATTCTCCAGTCACAAGCACTGCTC	CTGTACTTGTGAC
M359_mm34_CG3	M359	GTTCTCCAGTCACAAGCTGTGCTC	CGATGACCTACAG	ATTCTCCAGTCACAAGCTCAGCTC	CTGTAGGTCATCG
M360_mm35_CG3	M360	GTTCTCCAGTCACAAGCTGTGCTC	TCGACCGTTACAG	ATTCTCCAGTCACAAGCTGACCTC	CTGTAACGGTCGA
M361_mm36_CG3	M361	GTTCTCCAGTCACAAGCTGTGCTC	GGTATGCAATAGC	ATTCTCCAGTCACAAGCTGTCGTC	GCTATTGCATACC
M362_mm37_CG3	M362	GTTCTCCAGTCACAAGCTGTGCTC	GATGCTGGATAGC	ATTCTCCAGTCACAAGCTGTGGAC	GCTATCCAGCATC
M363_mm38_CG3	M363	GTTCTCCAGTCACAAGCTGTGCTC	GTGTGGTGATAGC	ATTCTCCAGTCACAAGCTGTGCAG	GCTATCACCACAC
M364_mm0_CT1	M364	GGGGGTAAAAAAGGAGAGGGTCCC	CTGGAGAAGTAGC	AGGGGTAAAAAAGGAGAGGGTCCC	GCTACTTCTCCAG
M365_mm1_CT1	M365	GGGGGTAAAAAAGGAGAGGGTCCC	ACAATGAGGTAGC	TGGGGTAAAAAAGGAGAGGGTCCC	GCTACCTCATTGT
M366_mm2_CT1	M366	GGGGGTAAAAAAGGAGAGGGTCCC	ATCTTCGTGTAGC	ACGGGTAAAAAAGGAGAGGGTCCC	GCTACACGAAGAT
M367_mm3_CT1	M367	GGGGGTAAAAAAGGAGAGGGTCCC	CCATGTGATTAGC	AGCGGTAAAAAAGGAGAGGGTCCC	GCTAATCACATGG
M368_mm4_CT1	M368	GGGGGTAAAAAAGGAGAGGGTCCC	TCTCTCTGTTAGC	AGGCGTAAAAAAGGAGAGGGTCCC	GCTAACAGAGAGA
M369_mm5_CT1	M369	GGGGGTAAAAAAGGAGAGGGTCCC	AAGATCAGAAGGC	AGGGCTAAAAAAGGAGAGGGTCCC	GCCTTCTGATCTT
M370_mm6_CT1	M370	GGGGGTAAAAAAGGAGAGGGTCCC	TTCAGACGAAGGC	AGGGGAAAAAAAGGAGAGGGTCCC	GCCTTCGTCTGAA
M371_mm7_CT1	M371	GGGGGTAAAAAAGGAGAGGGTCCC	CGATCTTGAAGGC	AGGGGTTAAAAAGGAGAGGGTCCC	GCCTTCAAGATCG
M372_mm8_CT1	M372	GGGGGTAAAAAAGGAGAGGGTCCC	GATGAGTCAAGGC	AGGGGTAATAAAGGAGAGGGTCCC	GCCTTGACTCATC
M373_mm9_CT1	M373	GGGGGTAAAAAAGGAGAGGGTCCC	CAAGGAATAAGGC	AGGGGTAAATAAGGAGAGGGTCCC	GCCTTATTCCTTG
M374_mm10_CT1	M374	GGGGGTAAAAAAGGAGAGGGTCCC	ATTCCGATAAGGC	AGGGGTAAAATAGGAGAGGGTCCC	GCCTTATCGGAAT
M375_mm11_CT1	M375	GGGGGTAAAAAAGGAGAGGGTCCC	TTATAGGCGAGGC	AGGGGTAAAAAACGAGAGGGTCCC	GCCTCGCCTATAA
M376_mm12_CT1	M376	GGGGGTAAAAAAGGAGAGGGTCCC	CATGTTCACAGGC	AGGGGTAAAAAAGCAGAGGGTCCC	GCCTGTGAACATG
M377_mm13_CT1	M377	GGGGGTAAAAAAGGAGAGGGTCCC	ATGCATTGCAGGC	AGGGGTAAAAAAGGACAGGGTCCC	GCCTGCAATGCAT
M378_mm14_CT1	M378	GGGGGTAAAAAAGGAGAGGGTCCC	AGTTACCTCAGGC	AGGGGTAAAAAAGGAGTGGGTCCC	GCCTGAGGTAACT
M379_mm15_CT1	M379	GGGGGTAAAAAAGGAGAGGGTCCC	CGGTTGAATAGGC	AGGGGTAAAAAAGGAGACGGTCCC	GCCTATTCAACCG
M380_mm16_CT1	M380	GGGGGTAAAAAAGGAGAGGGTCCC	TACTCCTATAGGC	AGGGGTAAAAAAGGAGAGCGTCCC	GCCTATAGGAGTA
M381_mm17_CT1	M381	GGGGGTAAAAAAGGAGAGGGTCCC	AACAGTGCTAGGC	AGGGGTAAAAAAGGAGAGGCTCCC	GCCTAGCACTGTT
M382_mm18_CT1	M382	GGGGGTAAAAAAGGAGAGGGTCCC	TAGAAGCTTAGGC	AGGGGTAAAAAAGGAGAGGGACCC	GCCTAAGCTTCTA
M383_mm19_CT1	M383	GGGGGTAAAAAAGGAGAGGGTCCC	AGGCTATAACGGC	AGGGGTAAAAAAGGAGAGGGTGCC	GCCGTTATAGCCT
M384_mm20_CT1	M384	GGGGGTAAAAAAGGAGAGGGTCCC	TCATTCATGCGGC	AGGGGTAAAAAAGGAGAGGGTCGC	GCCGCATGAATGA
M385_mm21_CT1	M385	GGGGGTAAAAAAGGAGAGGGTCCC	ATAAGCTTCCGGC	AGGGGTAAAAAAGGAGAGGGTCCG	GCCGGAAGCTTAT
M386_mm22_CT1	M386	GGGGGTAAAAAAGGAGAGGGTCCC	GAATGATCTCGGC	TCGGGTAAAAAAGGAGAGGGTCCC	GCCGAGATCATTC
M387_mm23_CT1	M387	GGGGGTAAAAAAGGAGAGGGTCCC	TCGCATCAATGGC	ACCGGTAAAAAAGGAGAGGGTCCC	GCCATTGATGCGA
M388_mm24_CT1	M388	GGGGGTAAAAAAGGAGAGGGTCCC	CCTTAAGTATGGC	AGCCGTAAAAAAGGAGAGGGTCCC	GCCATACTTAAGG
M389_mm25_CT1	M389	GGGGGTAAAAAAGGAGAGGGTCCC	CACACGTTATGGC	AGGCCTAAAAAAGGAGAGGGTCCC	GCCATAACGTGTG
M390_mm26_CT1	M390	GGGGGTAAAAAAGGAGAGGGTCCC	TCAACATAGTGGC	AGGGCAAAAAAAGGAGAGGGTCCC	GCCACTATGTTGA
M391_mm27_CT1	M391	GGGGGTAAAAAAGGAGAGGGTCCC	GTTCGTAACTGGC	AGGGGATAAAAAGGAGAGGGTCCC	GCCAGTTACGAAC
M392_mm28_CT1	M392	GGGGGTAAAAAAGGAGAGGGTCCC	TTGTCACTCTGGC	AGGGGTAATTAAGGAGAGGGTCCC	GCCAGAGTGACAA
M393_mm29_CT1	M393	GGGGGTAAAAAAGGAGAGGGTCCC	AGAGCTAATTGGC	AGGGGTAAATTAGGAGAGGGTCCC	GCCAATTAGCTCT
M394_mm30_CT1	M394	GGGGGTAAAAAAGGAGAGGGTCCC	TATGGAGATTGGC	AGGGGTAAAAAACCAGAGGGTCCC	GCCAATCTCCATA
M395_mm31_CT1	M395	GGGGGTAAAAAAGGAGAGGGTCCC	TATCTCGCAACGC	AGGGGTAAAAAAGGACTGGGTCCC	GCGTTGCGAGATA
M396_mm32_CT1	M396	GGGGGTAAAAAAGGAGAGGGTCCC	ACAAGATCAACGC	AGGGGTAAAAAAGGAGTCGGTCCC	GCGTTGATCTTGT
M397_mm33_CT1	M397	GGGGGTAAAAAAGGAGAGGGTCCC	GAATTGCTAACGC	AGGGGTAAAAAAGGAGACCGTCCC	GCGTTAGCAATTC
M398_mm34_CT1	M398	GGGGGTAAAAAAGGAGAGGGTCCC	ATTGACTAGACGC	AGGGGTAAAAAAGGAGAGCCTCCC	GCGTCTAGTCAAT
M399_mm35_CT1	M399	GGGGGTAAAAAAGGAGAGGGTCCC	CGAATTACCACGC	AGGGGTAAAAAAGGAGAGGCACCC	GCGTGGTAATTCG
M400_mm36_CT1	M400	GGGGGTAAAAAAGGAGAGGGTCCC	CTATAGAGAGCGC	AGGGGTAAAAAAGGAGAGGGAGCC	GCGCTCTCTATAG
M401_mm37_CT1	M401	GGGGGTAAAAAAGGAGAGGGTCCC	TAGTGAAGTGCGC	AGGGGTAAAAAAGGAGAGGGTGGC	GCGCACTTCACTA
M402_mm38_CT1	M402	GGGGGTAAAAAAGGAGAGGGTCCC	ACTACTATGCCGC	AGGGGTAAAAAAGGAGAGGGTCGG	GCGGCATAGTAGT
M403_mm0_CT2	M403	GTGGTGGAAGAAGGAGCAGTATGA	ACATTGTATCCGC	ATGGTGGAAGAAGGAGCAGTATGA	GCGGATACAATGT
M404_mm1_CT2	M404	GTGGTGGAAGAAGGAGCAGTATGA	AGCAATTGTCCGC	TTGGTGGAAGAAGGAGCAGTATGA	GCGGACAATTGCT
M405_mm2_CT2	M405	GTGGTGGAAGAAGGAGCAGTATGA	AAGTCTACATCGC	AAGGTGGAAGAAGGAGCAGTATGA	GCGATGTAGACTT
M406_mm3_CT2	M406	GTGGTGGAAGAAGGAGCAGTATGA	GGCTGAATATCGC	ATCGTGGAAGAAGGAGCAGTATGA	GCGATATTCAGCC
M407_mm4_CT2	M407	GTGGTGGAAGAAGGAGCAGTATGA	TGATTAGGCTCGC	ATGCTGGAAGAAGGAGCAGTATGA	GCGAGCCTAATCA
M408_mm5_CT2	M408	GTGGTGGAAGAAGGAGCAGTATGA	TTAGCCTCTTCGC	ATGGAGGAAGAAGGAGCAGTATGA	GCGAAGAGGCTAA
M409_mm6_CT2	M409	GTGGTGGAAGAAGGAGCAGTATGA	GTCCATCCAATGC	ATGGTCGAAGAAGGAGCAGTATGA	GCATTGGATGGAC
M410_mm7_CT2	M410	GTGGTGGAAGAAGGAGCAGTATGA	AATTCGTGGATGC	ATGGTGCAAGAAGGAGCAGTATGA	GCATCCACGAATT
M411_mm8_CT2	M411	GTGGTGGAAGAAGGAGCAGTATGA	GAAGTTGCGATGC	ATGGTGGATGAAGGAGCAGTATGA	GCATCGCAACTTC
M412_mm9_CT2	M412	GTGGTGGAAGAAGGAGCAGTATGA	TCGCAATCGATGC	ATGGTGGAACAAGGAGCAGTATGA	GCATCGATTGCGA
M413_mm10_CT2	M413	GTGGTGGAAGAAGGAGCAGTATGA	GTTACAGTGATGC	ATGGTGGAAGTAGGAGCAGTATGA	GCATCACTGTAAC
M414_mm11_CT2	M414	GTGGTGGAAGAAGGAGCAGTATGA	TGCTAGAGCATGC	ATGGTGGAAGAACGAGCAGTATGA	GCATGCTCTAGCA
M415_mm12_CT2	M415	GTGGTGGAAGAAGGAGCAGTATGA	GAGCGTATTATGC	ATGGTGGAAGAAGCAGCAGTATGA	GCATAATACGCTC
M416_mm13_CT2	M416	GTGGTGGAAGAAGGAGCAGTATGA	TCTTCGGAAGTGC	ATGGTGGAAGAAGGACCAGTATGA	GCACTTCCGAAGA
M417_mm14_CT2	M417	GTGGTGGAAGAAGGAGCAGTATGA	CTAAGTCAAGTGC	ATGGTGGAAGAAGGAGGAGTATGA	GCACTTGACTTAG
M418_mm15_CT2	M418	GTGGTGGAAGAAGGAGCAGTATGA	CGAGACTTAGTGC	ATGGTGGAAGAAGGAGCTGTATGA	GCACTAAGTCTCG
M419_mm16_CT2	M419	GTGGTGGAAGAAGGAGCAGTATGA	GGTTGATACGTGC	ATGGTGGAAGAAGGAGCACTATGA	GCACGTATCAACC
M420_mm17_CT2	M420	GTGGTGGAAGAAGGAGCAGTATGA	ATACAACTCGTGC	ATGGTGGAAGAAGGAGCAGAATGA	GCACGAGTTGTAT
M421_mm18_CT2	M421	GTGGTGGAAGAAGGAGCAGTATGA	GCAGTACATGTGC	ATGGTGGAAGAAGGAGCAGTTTGA	GCACATGTACTGC
M422_mm19_CT2	M422	GTGGTGGAAGAAGGAGCAGTATGA	GTTAACTGTGTGC	ATGGTGGAAGAAGGAGCAGTAAGA	GCACACAGTTAAC
M423_mm20_CT2	M423	GTGGTGGAAGAAGGAGCAGTATGA	TACGCTTCACTGC	ATGGTGGAAGAAGGAGCAGTATCA	GCAGTGAAGCGTA
M424_mm21_CT2	M424	GTGGTGGAAGAAGGAGCAGTATGA	ATGTTGATCCTGC	ATGGTGGAAGAAGGAGCAGTATGT	GCAGGATCAACAT
M425_mm22_CT2	M425	GTGGTGGAAGAAGGAGCAGTATGA	TATCATGTCCTGC	TAGGTGGAAGAAGGAGCAGTATGA	GCAGGACATGATA
M426_mm23_CT2	M426	GTGGTGGAAGAAGGAGCAGTATGA	CTTGTCAATCTGC	AACGTGGAAGAAGGAGCAGTATGA	GCAGATTGACAAG
M427_mm24_CT2	M427	GTGGTGGAAGAAGGAGCAGTATGA	GTGTCTTATCTGC	ATCCTGGAAGAAGGAGCAGTATGA	GCAGATAAGACAC
M428_mm25_CT2	M428	GTGGTGGAAGAAGGAGCAGTATGA	CAGTACCGATTGC	ATGCAGGAAGAAGGAGCAGTATGA	GCAATCGGTACTG
M429_mm26_CT2	M429	GTGGTGGAAGAAGGAGCAGTATGA	TGCCTCCTATTGC	ATGGACGAAGAAGGAGCAGTATGA	GCAATAGGAGGCA
M430_mm27_CT2	M430	GTGGTGGAAGAAGGAGCAGTATGA	TGGAGTAAGTTGC	ATGGTCCAAGAAGGAGCAGTATGA	GCAACTTACTCCA
M431_mm28_CT2	M431	GTGGTGGAAGAAGGAGCAGTATGA	GGTGTAAGGTTGC	ATGGTGGATCAAGGAGCAGTATGA	GCAACCTTACACC
M432_mm29_CT2	M432	GTGGTGGAAGAAGGAGCAGTATGA	TATAACCGGAACC	ATGGTGGAACTAGGAGCAGTATGA	GGTTCCGGTTATA
M433_mm30_CT2	M433	GTGGTGGAAGAAGGAGCAGTATGA	CTAACCTCGAACC	ATGGTGGAAGAACCAGCAGTATGA	GGTTCGAGGTTAG
M434_mm31_CT2	M434	GTGGTGGAAGAAGGAGCAGTATGA	ACGCTTGACAACC	ATGGTGGAAGAAGGACGAGTATGA	GGTTGTCAAGCGT
M435_mm32_CT2	M435	GTGGTGGAAGAAGGAGCAGTATGA	TGCTCATCCAACC	ATGGTGGAAGAAGGAGGTGTATGA	GGTTGGATGAGCA
M436_mm33_CT2	M436	GTGGTGGAAGAAGGAGCAGTATGA	CACTGGATCAACC	ATGGTGGAAGAAGGAGCTCTATGA	GGTTGATCCAGTG
M437_mm34_CT2	M437	GTGGTGGAAGAAGGAGCAGTATGA	TCAACTCTCAACC	ATGGTGGAAGAAGGAGCACAATGA	GGTTGAGAGTTGA
M438_mm35_CT2	M438	GTGGTGGAAGAAGGAGCAGTATGA	GATTGCGATAACC	ATGGTGGAAGAAGGAGCAGATTGA	GGTTATCGCAATC
M439_mm36_CT2	M439	GTGGTGGAAGAAGGAGCAGTATGA	GTTGTAGAAGACC	ATGGTGGAAGAAGGAGCAGTTAGA	GGTCTTCTACAAC
M440_mm37_CT2	M440	GTGGTGGAAGAAGGAGCAGTATGA	GTACCTACAGACC	ATGGTGGAAGAAGGAGCAGTAACA	GGTCTGTAGGTAC
M441_mm38_CT2	M441	GTGGTGGAAGAAGGAGCAGTATGA	AGATCGAAGGACC	ATGGTGGAAGAAGGAGCAGTATCT	GGTCCTTCGATCT
M442_mm0_CT3	M442	GTGACCAACGAAAAAAAAGGGACT	ATGTAGTCTGACC	CTGACCAACGAAAAAAAAGGGACT	GGTCAGACTACAT
M443_mm1_CT3	M443	GTGACCAACGAAAAAAAAGGGACT	CAGATATCACACC	GTGACCAACGAAAAAAAAGGGACT	GGTGTGATATCTG
M444_mm2_CT3	M444	GTGACCAACGAAAAAAAAGGGACT	ATACTGGTACACC	CAGACCAACGAAAAAAAAGGGACT	GGTGTACCAGTAT
M445_mm3_CT3	M445	GTGACCAACGAAAAAAAAGGGACT	CAATGACAGCACC	CTCACCAACGAAAAAAAAGGGACT	GGTGCTGTCATTG
M446_mm4_CT3	M446	GTGACCAACGAAAAAAAAGGGACT	GCCTATATGCACC	CTGTCCAACGAAAAAAAAGGGACT	GGTGCATATAGGC
M447_mm5_CT3	M447	GTGACCAACGAAAAAAAAGGGACT	TGCCAACTTCACC	CTGAGCAACGAAAAAAAAGGGACT	GGTGAAGTTGGCA
M448_mm6_CT3	M448	GTGACCAACGAAAAAAAAGGGACT	AAGGCGCTATACC	CTGACGAACGAAAAAAAAGGGACT	GGTATAGCGCCTT
M449_mm7_CT3	M449	GTGACCAACGAAAAAAAAGGGACT	ACTGGCAAGTACC	CTGACCTACGAAAAAAAAGGGACT	GGTACTTGCCAGT
M450_mm8_CT3	M450	GTGACCAACGAAAAAAAAGGGACT	TATCCGTAGTACC	CTGACCAAGGAAAAAAAAGGGACT	GGTACTACGGATA
M451_mm9_CT3	M451	GTGACCAACGAAAAAAAAGGGACT	TGAGGTTACTACC	CTGACCAACCAAAAAAAAGGGACT	GGTAGTAACCTCA
M452_mm10_CT3	M452	GTGACCAACGAAAAAAAAGGGACT	AACACTAGCTACC	CTGACCAACGTAAAAAAAGGGACT	GGTAGCTAGTGTT
M453_mm11_CT3	M453	GTGACCAACGAAAAAAAAGGGACT	GTAAGAGGCTACC	CTGACCAACGAATAAAAAGGGACT	GGTAGCCTCTTAC
M454_mm12_CT3	M454	GTGACCAACGAAAAAAAAGGGACT	CGTTACTGCTACC	CTGACCAACGAAATAAAAGGGACT	GGTAGCAGTAACG
M455_mm13_CT3	M455	GTGACCAACGAAAAAAAAGGGACT	CTTGCTCATTACC	CTGACCAACGAAAAATAAGGGACT	GGTAATGAGCAAG
M456_mm14_CT3	M456	GTGACCAACGAAAAAAAAGGGACT	CTTAGTGAGAGCC	CTGACCAACGAAAAAATAGGGACT	GGCTCTCACTAAG
M457_mm15_CT3	M457	GTGACCAACGAAAAAAAAGGGACT	GGTAAGATGAGCC	CTGACCAACGAAAAAAATGGGACT	GGCTCATCTTACC
M458_mm16_CT3	M458	GTGACCAACGAAAAAAAAGGGACT	TACATGTGCAGCC	CTGACCAACGAAAAAAAACGGACT	GGCTGCACATGTA
M459_mm17_CT3	M459	GTGACCAACGAAAAAAAAGGGACT	CTATTAGTCAGCC	CTGACCAACGAAAAAAAAGCGACT	GGCTGACTAATAG
M460_mm18_CT3	M460	GTGACCAACGAAAAAAAAGGGACT	AATCCACATAGCC	CTGACCAACGAAAAAAAAGGCACT	GGCTATGTGGATT
M461_mm19_CT3	M461	GTGACCAACGAAAAAAAAGGGACT	ACTATATCCGGCC	CTGACCAACGAAAAAAAAGGGTCT	GGCCGGATATAGT
M462_mm20_CT3	M462	GTGACCAACGAAAAAAAAGGGACT	TGGTACATTGGCC	CTGACCAACGAAAAAAAAGGGAGT	GGCCAATGTACCA
M463_mm21_CT3	M463	GTGACCAACGAAAAAAAAGGGACT	GATATTCGACGCC	CTGACCAACGAAAAAAAAGGGACA	GGCGTCGAATATC
M464_mm22_CT3	M464	GTGACCAACGAAAAAAAAGGGACT	AAGAGAATTCGCC	GAGACCAACGAAAAAAAAGGGACT	GGCGAATTCTCTT
M465_mm23_CT3	M465	GTGACCAACGAAAAAAAAGGGACT	ATAACACCATGCC	CACACCAACGAAAAAAAAGGGACT	GGCATGGTGTTAT
M466_mm24_CT3	M466	GTGACCAACGAAAAAAAAGGGACT	GAACAAGTGTGCC	CTCTCCAACGAAAAAAAAGGGACT	GGCACACTTGTTC
M467_mm25_CT3	M467	GTGACCAACGAAAAAAAAGGGACT	TAGGTTATCTGCC	CTGTGCAACGAAAAAAAAGGGACT	GGCAGATAACCTA
M468_mm26_CT3	M468	GTGACCAACGAAAAAAAAGGGACT	GGCTAGTATTGCC	CTGAGGAACGAAAAAAAAGGGACT	GGCAATACTAGCC
M469_mm27_CT3	M469	GTGACCAACGAAAAAAAAGGGACT	TAATTCGCTTGCC	CTGACGTACGAAAAAAAAGGGACT	GGCAAGCGAATTA
M470_mm28_CT3	M470	GTGACCAACGAAAAAAAAGGGACT	CTCCTAAGAATCC	CTGACCAAGCAAAAAAAAGGGACT	GGATTCTTAGGAG
M471_mm29_CT3	M471	GTGACCAACGAAAAAAAAGGGACT	ACGTGTTGAATCC	CTGACCAACCTAAAAAAAGGGACT	GGATTCAACACGT
M472_mm30_CT3	M472	GTGACCAACGAAAAAAAAGGGACT	TGGAGAGCAATCC	CTGACCAACGAATTAAAAGGGACT	GGATTGCTCTCCA
M473_mm31_CT3	M473	GTGACCAACGAAAAAAAAGGGACT	ACATACGAGATCC	CTGACCAACGAAAAATTAGGGACT	GGATCTCGTATGT
M474_mm32_CT3	M474	GTGACCAACGAAAAAAAAGGGACT	GACCACAACATCC	CTGACCAACGAAAAAATTGGGACT	GGATGTTGTGGTC
M475_mm33_CT3	M475	GTGACCAACGAAAAAAAAGGGACT	CTGACACACATCC	CTGACCAACGAAAAAAATCGGACT	GGATGTGTGTCAG
M476_mm34_CT3	M476	GTGACCAACGAAAAAAAAGGGACT	GTCGGATTCATCC	CTGACCAACGAAAAAAAACCGACT	GGATGAATCCGAC
M477_mm35_CT3	M477	GTGACCAACGAAAAAAAAGGGACT	CGTGTTGGTATCC	CTGACCAACGAAAAAAAAGCCACT	GGATACCAACACG
M478_mm36_CT3	M478	GTGACCAACGAAAAAAAAGGGACT	GCGATCACTATCC	CTGACCAACGAAAAAAAAGGCTCT	GGATAGTGATCGC
M479_mm37_CT3	M479	GTGACCAACGAAAAAAAAGGGACT	TCTGAGCCTATCC	CTGACCAACGAAAAAAAAGGGTGT	GGATAGGCTCAGA
M480_mm38_CT3	M480	GTGACCAACGAAAAAAAAGGGACT	TGCGATCAAGTCC	CTGACCAACGAAAAAAAAGGGAGA	GGACTTGATCGCA
