## Supplementary material for "Rational Design of Enhanced Nme2Cas9 and Nme2^Smu^Cas9 Nucleases and Base Editors": Supplementary Data 2. Panel 2 nuclease activity library.xlsx

### Sheet: Sample IDs
Sample ID	fastq file id
Nme2Cas9-WT	S14_R1_libA_nuc_S40
Nme2Cas9-WT	S14_R2_libA_nuc_S41
Nme2Cas9-WT	S14_R3_libA_nuc_S42
Nme2Cas9-D56R	S15_R1_libA_nuc_S43
Nme2Cas9-D56R	S15_R2_libA_nuc_S44
Nme2Cas9-D56R	S15_R3_libA_nuc_S45
Nme2Cas9-E932R	S16_R1_libA_nuc_S46
Nme2Cas9-E932R	S16_R2_libA_nuc_S47
Nme2Cas9-E932R	S16_R3_libA_nuc_S48
Nme2SmuCas9-WT	S17_R1_libA_nuc_S49
Nme2SmuCas9-WT	S17_R2_libA_nuc_S50
Nme2SmuCas9-WT	S17_R3_libA_nuc_S51
Nme2SmuCas9-D56R	S18_R1_libA_nuc_S52
Nme2SmuCas9-D56R	S18_R2_libA_nuc_S53
Nme2SmuCas9-D56R	S18_R3_libA_nuc_S54
Nme2SmuCas9-E932R	S19_R1_libA_nuc_S55
Nme2SmuCas9-E932R	S19_R2_libA_nuc_S56
Nme2SmuCas9-E932R	S19_R3_libA_nuc_S57
eNme2.C-NR	S20_R1_libA_nuc_S58
eNme2.C-NR	S20_R2_libA_nuc_S59
eNme2.C-NR	S20_R3_libA_nuc_S60
Untransfected.mock	S21_R1_libA_mock_S61
Untransfected.mock	S21_R2_libA_mock_S62
Untransfected.mock	S21_R3_libA_mock_S63

### Sheet: percent indels
Batch	S14_R1_libA_nuc_S40	S14_R2_libA_nuc_S41	S14_R3_libA_nuc_S42	S15_R1_libA_nuc_S43	S15_R2_libA_nuc_S44	S15_R3_libA_nuc_S45	S16_R1_libA_nuc_S46	S16_R2_libA_nuc_S47	S16_R3_libA_nuc_S48	S17_R1_libA_nuc_S49	S17_R2_libA_nuc_S50	S17_R3_libA_nuc_S51	S18_R1_libA_nuc_S52	S18_R2_libA_nuc_S53	S18_R3_libA_nuc_S54	S19_R1_libA_nuc_S55	S19_R2_libA_nuc_S56	S19_R3_libA_nuc_S57	S20_R1_libA_nuc_S58	S20_R2_libA_nuc_S59	S20_R3_libA_nuc_S60	S21_R1_libA_mock_S61	S21_R2_libA_mock_S62	S21_R3_libA_mock_S63
Nme2_A001	6	1	0.6	13.3	12.6	11.3	11.9	16.7	10.8	0.2	0.8	0.9	2.6	0.2	5.1	6.5	10.5	4.6	4.5	1.2	3.9	0	0.1	0
Nme2_A003	3.3	1	7.4	3	12.9	10.1	19.1	24.1	7.9	1	1.1	0.8	2.8	6.7	5	10.5	6.9	5.2	2	4.5	3.6	0	0	0
Nme2_A004	35	51.4	34.7	35.5	39.2	38.1	37.5	29.9	26.5	40.8	31.9	34.7	22.8	33.8	30.4	29.5	37.6	33.3	33.1	21.5	24.2	16.6	20.3	19.9
Nme2_A006	0.1	0.4	0	1.4	2	1.1	2.4	0.4	0.3	0.6	0.2	1.4	1.5	1.9	7.2	1.9	0.7	1.6	0	0.2	0	0.5	0	0.1
Nme2_A007	8.2	6.8	7.4	7.7	6.6	14	8.5	2.3	0.8	2.7	0.7	0	3.3	1.3	1.2	9.5	3.2	3.6	4.9	1	3.7	0	0	0
Nme2_A008	2.4	2.1	5	14.4	10.1	7.7	14.2	22.5	9.5	8.2	3.8	22	12.4	6	5.9	11.4	1.7	9.6	12.6	10	11.4	2.4	1.8	1.3
Nme2_A009	8.9	7.9	7.4	16.5	18.9	7.9	18.1	33.8	12.2	1	6.5	2.4	17.1	14.3	6.6	20.2	14.5	16.9	12.1	1.2	5.7	0.5	0	0.1
Nme2_A010	19.8	14.7	15.5	28.6	20	3.7	12.4	26.2	4.2	3.6	2.3	1.5	2.8	9.4	6.4	8.2	9.1	10.5	23	6.4	13.4	0.1	0	0
Nme2_A011	2.3	5.1	0.6	2.6	9.1	7.8	7.7	5.5	12.3	0.6	5.2	2.1	0.9	7.4	4.8	10.2	6.2	6.8	9.2	4	6.5	0.1	0.2	0
Nme2_A012	0.3	0.8	2.3	6.6	9.7	0.6	13.2	1.8	12.4	1.5	4.7	1.2	3.5	4.3	7.2	0.4	8.3	10.9	1	1.9	3.9	0	0	0
Nme2_A013	7.4	11.1	8	4.6	1.4	17.5	25.9	2.2	4.8	2.3	2.6	1.5	4.8	4.5	2.2	2.7	4.7	9.6	6.4	8.8	5.9	0.5	0.9	0.6
Nme2_A014	19.3	13.4	14.5	27.6	27.3	25.4	27	22.4	38.3	9.7	15.2	18.9	27.8	19.2	24.5	12	14	9.1	14.6	12.8	16.7	3.7	5.4	4.2
Nme2_A015	1.5	2	1.9	7	9.5	5.3	14.3	5.5	9.8	4.1	3.3	4.2	7.1	8.3	6.4	8.8	6.8	6.2	3.5	1	4.5	0.2	0.2	0.4
Nme2_A016	2.2	1.4	1.2	7	1.7	5.5	10.7	9	7.1	3.5	1.6	1.5	4.4	3.7	3.3	2.2	2.7	2.1	3	2.6	1.7	0.8	1.2	0.9
Nme2_A018	3.9	4.1	3.3	2	11.8	8.8	11.8	24.2	11.7	10.1	4.5	5.9	12.3	9.1	6	3.9	14.9	14.1	3.5	13.6	8.9	0.6	0.7	0.5
Nme2_A019	4.5	3.2	2.3	4.1	5.1	6.4	7.4	6.7	3.2	6	13.9	2	7.4	4.1	2.4	3.9	7.8	13	4.2	1.9	5.1	1.7	1.1	1.4
Nme2_A020	1.2	1.7	0.4	4.8	2.5	1.4	6.5	6.7	2	0.1	1.6	0.6	2.4	2.4	1.9	5.6	3.1	3.7	1.6	1.4	2	0.3	0.5	0.3
Nme2_A021	2.8	1.1	2.5	1.5	13.3	7.3	9.7	12.6	4.5	1.4	1.5	0.6	3.8	1.4	74.8	2.8	0.9	3.1	1.9	0.4	2.5	0.5	0	0
Nme2_A022	0.6	0.1	0.8	1.5	1	1.2	0.3	2.7	0.9	0	0	0	0.7	0.5	2.1	3.9	0.8	0.6	0.2	0.7	0	0	0	0.3
Nme2_A023	0	0	0.7	0.4	0.1	0.4	0.7	0.3	1.1	0	0.3	0.8	0.2	0.2	0.1	0.4	0.4	0.4	0.2	0.1	0.3	0.5	0	0.2
Nme2_A024	1.8	1.7	2.1	2	5.6	5.3	7.3	1.1	4.5	1.2	1.1	2.1	2.5	5.3	2.7	7.6	1	3.1	0.8	3.5	2.6	0.6	0.7	0.7
Nme2_A025	0.1	0.8	0.1	1.5	2.1	4.1	1.2	3.4	2.9	0.4	1.5	2.1	6.3	5.2	2.2	5.5	3.6	6	0.4	0.3	1.2	0	0.2	0
Nme2_A026	17	20.4	21.2	19.6	19.2	21.8	23.1	19.4	21.9	18.3	21.2	19.5	17.8	19	21.9	19.6	21	20.5	21.2	21.5	20.7	18.3	21.8	17.5
Nme2_A027	11.4	2.7	0.8	10.8	8.6	7.1	13.9	17	12.9	1.1	1.6	0.8	8.1	3.1	2.7	0.6	1.7	1.9	0.8	0.4	0.6	0.1	0.4	0.2
Nme2_A028	0.3	1.7	0.4	8.7	0.3	1.9	1.5	3.2	1.2	0.6	0.3	0.5	0.2	1.4	1.2	0.6	0.2	0.2	0.4	0.5	2	0.3	0.1	0.3
Nme2_A029	0	0	0.1	0.1	0.1	1.1	1.6	0.5	0.2	3.1	0	0.5	0.2	1	0.5	1.7	1.5	0.1	0	0.1	0.3	0	0	0
Nme2_A031	1.9	0.7	1.6	3	9.4	6.2	10.1	5.5	2.7	0.8	2.3	2.9	8.2	1.6	4.5	11	20.2	7.5	2	1.6	0.5	0.3	0.3	1.9
Nme2_A032	0	0	1.1	3.5	4.4	0.4	1.2	20.6	3.7	0	0.1	0	2.5	1.4	2.4	0	0.8	1.7	0	1.1	0	0	0	0
Nme2_A033	2.7	0.9	0.9	3.9	2.1	0.8	20.3	5.2	0.9	0	0.7	6.3	7.5	12	1.3	4.3	3.8	0.5	1.1	3.6	1.4	0	0	0
Nme2_A034	1	0.6	1.1	1.5	2.3	0.9	7.3	4.2	4.8	1.9	1	0.6	1.1	0.6	0.9	1.5	1.9	0.9	1	0.8	0.9	0.7	1	1
Nme2_A035	16.7	13.6	15.9	15.5	31.5	24.3	10.2	26.5	20.9	20.5	15.3	10.6	22.4	21.6	20.1	12.4	15.9	9.6	15.1	16.1	12.5	9	7.5	9
Nme2_A036	25	22.8	15.6	45.7	10.8	25.3	30.5	33.2	27.2	5.3	7	7.2	14	23.6	23.5	2.9	18.3	22.7	10.5	0.4	9.1	0.1	0	0.1
Nme2_A037	24.1	18.5	24.7	26.7	28.2	25	27.2	29.4	28.7	25.4	25.4	25.2	27.6	29	29	28.9	30.3	24.9	23	25.5	26.5	23	25.4	24.9
Nme2_A038	6.3	3.6	7.8	15.9	13.5	4.3	21.3	14.8	6.9	0.7	1.5	0.3	2.9	3	0.3	8.8	9.9	5.5	4.8	2	1.3	0.1	0	0.1
Nme2_A039	4.6	3.6	5.4	13.2	14.6	3.1	15.5	14.5	18.1	11.5	3.3	2.1	12.6	14.8	9.7	7.8	12.8	5.8	1.2	0.4	0.3	0.9	0.9	0.1
Nme2_A040	3.8	4.3	11.3	11	11.3	6.4	17.1	18.9	18	3.3	3.1	0.7	7.4	1.9	10.9	13.3	4	13.7	7.4	3.4	5.5	0	0	0.2
Nme2_A041	0	0.6	0	0.4	1.4	0.5	10.1	1.1	2.4	1.1	0.4	0.8	2.9	0.6	1	1.2	2	1.4	0.6	0.1	0.8	0	0	0
Nme2_A042	2.5	8	6.6	2.6	8.5	9.9	29.8	24.7	15.6	1.9	3.1	0.4	0.9	1.9	1	19.4	20.4	12.2	12.5	5	3.2	0	0	0.4
Nme2_A043	0	0	0.7	2.6	1.6	1.4	3.5	4.5	5.9	1.8	0	0.8	1.9	2.3	2.4	1.7	0	0.7	0.3	1.3	0	0	0	0.4
Nme2_A045	0.4	0.2	0.2	0.2	0	1.2	1	0.6	0.5	0.2	0	0	0.3	0	0	1	0	0.5	0	0.3	0.1	0	0	0.2
Nme2_A046	3.7	0.2	0.7	8	3.6	6.5	9.4	6.6	7.4	1.4	1	3.5	7.8	4.5	4.5	6	4.3	9.3	1	9.1	1.9	0.9	0	0
Nme2_A047	0.9	0.5	0.2	1.1	5	2.4	4.7	9.3	0.9	0	5.9	0	0.6	5.1	0.8	6	0.3	4.3	2.9	1.7	0.7	0.3	1.2	0
Nme2_A048	1.9	1	0	9.8	8.2	2	3.4	1	0.1	0	2.8	0	0.1	1.1	1.5	4.1	3.6	2.4	1.3	0	0.4	0	0	0
Nme2_A049	15.5	14.7	11.1	32.4	28.5	12.6	21.4	25.1	14.7	15.3	13.6	15.3	17.8	18.7	11.7	14.3	11.9	21.9	12.5	12.9	11.6	10.4	11.8	10.7
Nme2_A050	0.5	0.7	0.4	6	3.1	2.1	1.6	5.6	0.3	0.1	0.8	0.7	1.2	5.9	6.8	4.9	13.9	2.4	1	2.5	2.8	0.1	0.1	0.1
Nme2_A052	22.3	23.2	26.4	31.6	34.7	29.1	34.7	34.5	30.7	26.2	26.5	26.8	31.5	39.2	34.9	34.8	25	31.4	23.1	29.3	26.7	23.6	23.6	24.6
Nme2_A053	2.9	2.6	4.3	2.8	11.3	12.4	18.9	21.7	8	0.7	2.6	3.7	0.5	0.9	0.4	6.1	8.2	2.4	2	9.8	2.8	0	0	0
Nme2_A055	0.4	1.6	0.1	4.9	5.6	2.1	1.2	12.2	2.6	0.3	0.5	0.9	1.1	5.1	2.6	4.7	5	2.8	0.1	1.3	0.1	0	0	0
Nme2_A056	3.2	3.8	5	5	13.3	3.6	14.2	17.3	14.8	5.9	3.1	5.2	5	5.7	1	11.5	19.1	12.2	8.7	10.4	5.3	0	0	0
Nme2_A057	13	11.4	11.5	11.1	9.2	11.2	13.9	11.9	15.7	20.5	13.5	27.2	20.7	22.8	21.7	22.5	24.6	14.1	14.9	15.1	15.1	10.6	10.9	10.8
Nme2_A058	13.6	9.6	11.2	9.8	8	13.2	22.1	15.7	17	27.7	34.3	13.4	13.5	21.9	18.4	13.9	18.3	18.5	24.6	25.7	18.3	8.8	9.1	9
Nme2_A059	0.1	0.2	0	0	0.2	0.1	0	0.2	0.3	1.1	0.7	0.5	5.9	2.4	2.7	2	1.5	3.9	0	0.3	0.1	0	0	0
Nme2_A060	14.2	10.5	12.9	13.8	13.7	13	15.4	13.3	12.2	26.4	26.8	16.1	29.6	18.2	16.6	17.6	17.5	12	15.8	12.5	13.6	10.1	10.5	11.5
Nme2_A061	0.8	0.2	0.7	0.6	0.6	0.4	9.7	4.9	3.9	34.3	25.6	31.2	35.3	30.7	9.4	34.6	31.7	16.6	22	14.2	19.4	0.1	0	0.5
Nme2_A062	0.3	0.3	0.3	0.5	0.7	2.5	0.4	1.2	1	5.3	1.7	11.9	8.1	7.7	10.1	12.7	12	7	0.3	0.6	0.2	0.1	0.3	0.2
Nme2_A063	0.2	0.7	1.1	0.5	0	0.8	0.5	0.8	0.3	0.6	1.7	1.4	4	4.4	2.2	3.5	3.8	0.6	1.7	0.8	2.6	0.3	0.1	0.9
Nme2_A064	0	0	0.2	0	0	0.4	0	0.1	0	0	0.1	0.6	0.4	0.7	0.4	0.6	0	1	0.5	0	0.6	0	0	0.9
Nme2_A065	2.9	5.3	3	0.3	12.3	1.9	21	20.7	14.8	32.9	16.5	33.5	39.1	3.5	16.2	23	16.1	15.5	24	1.1	7.2	0	0	0
Nme2_A066	10.5	11	10.1	8.3	8.6	9.6	11.9	12.8	11.2	24	23.6	24.2	20.3	11.7	21.1	15	17.4	14.1	10	17.4	23.3	8.4	9.8	9.3
Nme2_A067	0	0	0.1	0.5	2.1	0	2.1	0.4	0.3	9.8	9.3	11.3	4.7	15.5	16.5	14.3	0.8	12.6	2.9	1.8	2.7	0.2	0	0.3
Nme2_A068	0	0	0	0	0.1	0.1	1.5	0.3	0.6	7.3	10.2	5.5	12.4	12	7.2	8.6	8.3	6.7	0.9	1.6	5.2	0.2	0	0
Nme2_A069	11.6	9.6	11.4	10.4	9.4	9.5	12.5	12	11.5	9.9	21.8	17.9	26.2	24.8	22.7	24	24.6	20.6	12	8.2	10.6	8.1	9.2	10
Nme2_A070	0.1	0.3	0.4	0.5	0.3	0.1	0.8	0.7	0.2	0.8	2.7	2.7	13	6.8	1.1	7.3	15.2	9.8	0.5	0.6	0.9	0	0	0.1
Nme2_A071	0.1	0.3	0.3	1	1.3	0.9	1.2	1	0.2	3	1.2	3	4.1	5.3	3	7.6	6.1	9.4	0.3	1.5	1.7	0.3	0	0
Nme2_A072	1.9	1.4	2.8	13.9	1.9	1.5	4.5	2.6	2.5	6.6	9.4	7	8.1	9.1	8.4	17	7.3	4.4	4.5	3.1	2.2	3.7	0.7	1.1
Nme2_A073	0	0.1	0.2	0	0	0	0.1	0.1	0.8	4.8	3.1	2.1	2.7	4.4	1	7.3	1.6	8.1	0.1	0.1	0.2	0.1	0	0
Nme2_A074	0.5	0.8	0.1	7.9	6.3	8.4	4.4	0.5	2.9	10	10.5	4	8.6	23.7	9.2	15.6	9.8	3	0	0.1	0.1	0	0	0
Nme2_A075	2.7	2.5	2.5	3.9	1.7	3	5.6	4	3.9	3.8	17.7	3.1	19.8	3.7	4.7	18.9	7.2	11.5	11.7	5.3	7.4	2	1.6	1.9
Nme2_A076	17.6	19.1	20.6	21.4	15.3	25.8	21.1	19.7	19.7	22.5	30.7	30.4	28	26.4	26.9	29.3	27.1	25.6	24.3	23.5	18.9	15.1	17.8	16.8
Nme2_A077	0.4	1.5	0.4	2.1	1.6	0.7	4.5	3.5	5	2	21.7	18.6	17.7	19.8	19.6	22.5	13.2	13.5	18.2	14.7	11.6	0	0	0
Nme2_A078	0.2	0	0.1	0.8	0	0.5	0.2	0	0.2	1.9	1.1	3.1	4.9	7.7	8.1	10.7	14.2	10.9	0.1	0.3	0.1	0.2	0	0
Nme2_A079	10.3	6.2	6.6	6.5	5.4	8.1	8.2	9.3	7	7.6	7	5.9	10.7	9.6	5.8	13.8	10.8	9.8	7	7.8	6.8	5.9	7	5.9
Nme2_A080	1.6	1	1	1.8	1.2	2.3	2.1	2.8	1.9	11	12	11	21.8	21.6	5.4	11.8	20.2	20.3	5.3	3.4	3	3.3	1.5	1.4
Nme2_A081	0.1	0.2	0.4	0.3	0.8	0.2	9.8	0.3	0.7	2.7	5.1	4.1	10.4	10.2	6.8	18	13.1	8.2	4.2	2.4	2.9	0.1	0.2	0.1
Nme2_A082	0.2	0.5	0.3	0.8	9.5	2.5	3	4.9	2.9	0.6	7.8	7.2	3.6	3.4	8.6	12.9	13.1	0.9	0	0.2	0	0	0	0
Nme2_A083	8.3	5.6	4.5	4.8	5.3	6.3	5.5	7.1	5.5	14.1	16.6	12.7	5.2	5.6	24.7	10	15.5	19.5	12.6	7.9	5.1	4.1	5.2	5.3
Nme2_A084	1.2	0.2	0.7	1.5	2.6	1.5	8.6	4.2	0.3	25.1	12.5	17.9	28.6	26.1	20.8	17.9	19.5	13.6	0.4	3.5	0.4	0	0	0
Nme2_A085	0.2	0.1	0.7	0	0	1.4	2.2	0	0.6	20.9	3.9	13.2	18.8	16.2	30.4	21.8	13.3	15.6	2.6	2.3	3	0	0	0
Nme2_A086	11.1	5.6	5.9	12.2	5.4	9.7	11.4	11.9	12.6	16.2	29.1	25.2	33	28.9	36.4	27.4	9.4	26.3	34.2	26.5	24.1	6.8	6.1	5.2
Nme2_A087	4	3	2.6	5.7	4.4	4.1	4.2	6.5	6.1	13.7	19.1	19.6	25.5	20.3	15.8	18.8	16.3	13	4.7	8	11.8	2.8	3.3	2.4
Nme2_A088	0.1	0	0.4	0.1	0.1	0.2	0.2	1.4	1.2	3.6	0.6	1.2	1	7.1	3.8	11.8	9.8	8.9	0.9	0.4	1	0.1	0.2	0
Nme2_A089	3.4	2.3	3.8	7.3	9.7	9.7	8.7	14.4	11.3	26.8	24	20	9.4	16.7	23.1	20.7	22.5	16.6	16.4	21.3	12.8	2.1	1.8	0.8
Nme2_A090	0	0.3	0	0	0.1	0.2	0	0.4	0.1	0.4	0.2	0.3	3.5	1.6	0.1	6.8	2.1	0.9	0.1	0.1	0.1	0.3	0.1	0.7
Nme2_A091	0.1	0.3	0	0.9	0.1	0.1	0	0.6	0	2.7	2.9	1.4	9.4	7.6	2.1	10.4	6.4	10.5	0.1	0.6	0.3	0.5	0	0
Nme2_A092	0.1	0	0	0.8	0.8	0.3	1.1	1.1	1.1	2.5	19.4	12.5	17.2	12.5	19.9	0.8	16.2	1.7	0.6	0.3	0.5	0	0	0
Nme2_A093	9.8	8.2	8.8	10.6	9.6	9.4	8.2	9.5	9.6	16.3	16.5	15.1	70.3	11.2	24.7	31.7	18.3	22	13.3	8.9	15	7.6	7.8	8.4
Nme2_A094	0.1	0.7	0.9	0.1	0.3	0.2	0.1	0	0.3	2	4.1	8.4	9.9	6.9	5.9	13.5	5.3	7.3	1.3	0.3	0.9	0.1	0.1	0.2
Nme2_A095	0	0.9	0.4	4.7	5.2	4.6	6.6	1.2	8.5	10.7	11.3	6.8	9.9	17.5	14.4	25.1	3	20.7	4.4	12.3	8.2	0.2	0	0.1
Nme2_A096	0	0	0	0.3	0.4	0	0.3	0	0.5	8	6.2	5.9	7	11.2	10.5	17.6	16.2	16.2	2.4	1.1	2	0	0	0
Nme2_A097	0.7	0.3	0.1	2.7	3.8	1.4	1.5	2	2	9.7	4.9	5.6	10.6	11.2	0.3	7.9	9.2	0.6	0.2	1.4	0.1	1	0.6	0
Nme2_A098	23.8	5.1	0.2	2.2	0.6	2.7	1.7	4.2	2.3	4.4	8.2	6.7	22	14.9	12.9	38.2	18.1	15.7	11.6	6.2	3.2	0.1	0	0
Nme2_A099	0.2	0.5	0.6	0.5	0.8	0.2	58	0.2	0.5	1.5	3.2	3	14.4	9.3	8.3	8.6	11.8	7.2	0.4	1.2	1.1	0.2	1.2	0.2
Nme2_A100	0.1	0.3	0.4	0.8	1	0.3	4.5	0.5	1	5.1	7.4	0.1	10.2	8.4	1	8.1	7.3	9.1	7.5	3.6	2.9	0	0.1	0
Nme2_A101	0.1	0.5	0.5	0	0	0	0.2	0.7	0.4	3.4	1.9	10.4	11.6	9	5	2.6	1.9	2	9.6	5.6	5.8	0	0.2	0.2
Nme2_A102	0.1	0	0.5	0.1	0.1	0	0.1	0.3	0.1	0.6	0.8	0.7	2.5	3.6	0.2	2	5.1	3.2	0.1	0.2	0.8	0.2	0	0.1
Nme2_A103	13.5	14.2	18.8	16.4	12.4	16.3	16.9	16.7	17.2	14.3	15.4	14.3	15.6	21.3	15.6	18.9	14.4	18.5	15.2	15.3	14.6	14.2	14	15
Nme2_A104	2.2	1.7	2.5	2.2	1	2.4	2.2	3.1	4.2	19.5	22.7	19.4	14	40.3	31.1	52.4	12.3	36.8	3.2	12.5	15	1.8	2	2.4
Nme2_A106	0.3	25.2	0.2	1.7	1.5	1	2.5	5.1	3.9	18.1	19.5	12.9	16.2	16.7	19	18.1	13.4	13.7	10.8	18.4	5.9	0	0.1	0.1
Nme2_A107	0.7	1	0.8	0.5	0.9	0.9	0.9	1.1	0.8	6.1	13	10.3	9.3	13.9	2	38.4	6.9	10.2	5.9	20.4	2	0.4	0.7	0.6
Nme2_A108	8.8	8	9.5	7	4.7	8.6	8.4	8.2	8.5	15.9	18.1	7.3	21.4	15.5	19.9	14.1	13.5	16.2	11.4	12.9	12.1	6.5	5	7
Nme2_A109	6.7	4.7	3.4	4.6	3.6	6.4	5.9	6.1	5.3	18.9	18.7	15.7	18.5	14.3	15.9	20.3	14	16.2	11.5	6.9	10.6	4.9	6.3	4
Nme2_A110	13.7	15.6	17.2	16.3	13.4	15.6	15.7	14.5	18.1	17.1	16	16.3	19.2	22	20.6	25.3	22.8	16.2	17.4	15.7	17.2	15.6	14.4	15.3
Nme2_A111	0.4	0.6	0.2	0.4	0.3	0	0.5	0.4	0.3	9.2	9.3	8.6	13.7	13.8	5.8	11.6	12.3	11.1	17.4	8.4	10.8	0.2	0.1	0.3
Nme2_A112	0	0	1	0.5	0.8	0.2	0.2	0.3	0	0.6	1	6	5.4	12.3	8.4	15	51.2	8.6	7.1	2.1	3.9	0.7	0.5	0
Nme2_A113	0.2	0	0	0	0	0	0.1	0	0.3	0.6	0.5	1.9	0.2	7.7	2.7	10.6	9.1	4.4	0.3	0.6	0.4	0.1	1	0
Nme2_A114	0.1	0	0	0	0	0	0.4	0	0	9.3	27.4	7.5	16.3	11.3	11.1	13.5	3.7	9.5	5.3	5.4	3.4	0	0.1	0.4
Nme2_A115	46.8	45.4	32.1	39.2	31.9	40.2	44.2	45.6	35.3	29.5	35	33.3	33.3	45.2	34.7	38.9	56	43	37.1	42.5	39.1	36.2	43.6	39.1
Nme2_A116	35.7	31.4	37.4	36.6	34.4	34.7	34.3	34.8	37.1	35.2	35.1	37	37.9	39.2	37.2	45.7	33.3	37	34	34.5	41.2	34.6	37.7	36.7
Nme2_A117	0.3	0.3	0.6	0.3	0.2	0.2	0.2	0.9	0.7	0.4	3.7	2	1	4.8	3.6	16.9	8.5	11.4	1.4	3.6	3.3	0.4	0.2	0.3
Nme2_A118	0	0	0	0	0	0	0.4	0	0.3	0.4	4	1.4	4.4	8.2	8.4	6.2	11.1	3.4	1.4	1.9	1	0	0	0
Nme2_A119	7.1	5.8	6	6.3	5.2	5.6	7.6	6.8	7	9.4	26.7	8.4	23.2	20.6	21.5	18.4	18	19.5	10.5	8.8	8.8	5.3	5.6	5.8
Nme2_A120	0.1	0.2	1	0.3	0	0.5	0.2	0.3	0.4	5	3	1.2	4	3.9	4.7	1.6	10	16.1	9.1	1.3	2.7	0.3	0.2	0.2
Nme2_A121	0	0	0	0.2	0.4	0.3	0.4	0.1	0.4	10.6	80.3	5	1	2.1	8.6	10.1	9.3	10.4	5.9	6.2	1.9	0	0	0
Nme2_A122	0	0	0	0	0	0.6	0	0.3	0.2	7.2	6.8	3.2	12.6	9	10.2	13.4	12	1.2	10.8	4.3	5.1	0	0	0
Nme2_A123	29.3	28.3	30.9	28.3	29.7	29.8	30.2	31.5	29.2	40.9	44.4	36.4	30.8	40.3	40.7	43.9	45	39.1	30.9	30.7	29.4	28.3	29.6	29.6
Nme2_A124	0.5	0.1	0	0	0	0.1	0	0.2	0.6	1.8	1.4	1.3	2.3	18.2	2.7	13.3	2.5	8.7	2.4	2.9	2.2	0.1	0	0
Nme2_A125	0.7	0	0.2	0.1	0.6	0.1	0.2	0.1	0.6	0.1	0.9	0.6	2.6	2.6	0.6	2.5	5	4.3	0.5	0	0.1	0.3	0	0
Nme2_A126	0	0	0.3	8.2	0.1	0	1.1	0.1	0	14.7	16.5	1	8.3	12.8	12.4	17.4	22.3	15.3	1.1	2	1.9	0	0.1	0
Nme2_A127	0	0	0	0.1	0	0.2	0	0	0	9.1	6.9	4.5	10	16.2	10.8	13.6	17.4	14.7	13.3	10.3	7.2	0	0	0
Nme2_A128	13.2	11.8	14.6	11.7	11.7	14.8	13.9	14.2	12.4	13.3	12.9	14.5	15.2	12.4	13.9	16.8	14.7	13.2	14.1	13.9	13	12.5	13.1	13.2
Nme2_A129	4.1	3.1	3.4	3	3.5	3.1	2.9	4.4	3.8	11.2	13.5	14.8	14.5	14.5	17.3	4.5	14.7	14.1	8.1	8.9	3.7	2.6	2.5	2.6
Nme2_A130	0	0.1	0.2	0	0	0	0	0	0	5.7	2.5	1.6	1.2	7.9	3.8	10.4	16.8	5.2	1.6	0.4	0.7	0.1	0	0
Nme2_A131	0	0	0.3	0	0	0	0	0	0.2	0	0.2	0	0.1	0.6	0.1	10.8	0.9	1.1	0.1	0.1	0.5	0	0	0
Nme2_A132	0	0.2	0	0.6	0.1	0.4	0.2	0	0.5	2	4.2	3.1	11	1.1	6.4	10	7.8	11.1	2	6.2	8.4	0.3	0.2	0.2
Nme2_A133	0.6	0.6	0.9	0.5	0.6	0.7	1	1.9	0.8	1.3	1.7	0.7	3.2	2.3	2.9	3.2	1.6	3.2	1.3	1.3	0.7	0.9	0.2	0.7
Nme2_A134	0.9	0.6	1	0.6	0.5	1.1	0.6	0.6	0.6	2.5	2.2	1	1.3	2.6	0.9	2.2	1.5	2.4	1	0.7	1.4	1.1	0.9	1
Nme2_A135	0.2	0	0	0	0	0	0	0	0	0.7	1.6	2.8	10.6	6.7	1.2	16.3	10.6	6	0.7	0.1	1	0	0	0
Nme2_A136	0.1	0	0	0	0	0	0.1	0	0	0.3	1.9	1.6	5.2	5.9	5.9	0.3	11.1	7.4	0.1	0.1	0	0.4	0	0.2
Nme2_A137	0.3	0.4	0.2	0.1	0.2	0.1	0.4	0.3	0.2	2.9	2.4	1.7	3	3	5.2	5.9	3.3	25.9	4.2	1	1.4	0.1	0.3	0.1
Nme2_A138	0	0	0.1	26.4	0	0.4	0.5	0	0.1	9.9	11.9	12.6	1.1	9.1	14.3	10.5	8.3	8.9	0.5	3.2	8.8	0	0	0
Nme2_A139	0.1	0	0.7	0	0.3	0.3	0.2	0.1	0	7.9	13.7	7.7	15.6	0.4	2.9	15.3	12.9	3.3	17.9	7.9	0.8	0.2	0.3	0.2
Nme2_A140	0	0.1	0.1	0.2	0.1	0.3	0	0.5	0.4	1.3	11.8	12.6	16.8	0.6	19.3	12.2	15.8	14	5.9	1.1	8.5	0	0.1	0
Nme2_A141	0.2	0.1	0.1	0.1	0.1	0.2	0.2	0.5	0.1	0.6	0.5	0.7	1.9	3.2	1.3	3.7	4.1	2.6	1	0.1	1	0.8	0.3	0.2
Nme2_A142	1.4	1	0.6	1	0.7	1.1	1.6	1.4	1.3	13.5	5.7	13.3	5.4	9.8	10	12.6	1.5	9.1	11	8.6	7.9	1	1.2	1
Nme2_A143	13.9	11	11.3	10.1	7	10.9	11.9	12.8	12	19.9	20.6	17.7	20.6	24.9	13.3	21	18	17.7	9	10.8	13.6	8.8	8.9	9
Nme2_A144	0.7	1.4	0.2	0.2	0.6	0.5	0.4	0.2	0.3	3.1	3.7	2.8	7	10.6	9.4	7.5	9	1.4	3.3	4.8	3	0.3	0.2	0.1
Nme2_A145	0	0.4	0.2	0	0	0.4	0.2	0	0	8.6	7.3	4.9	4.9	12.3	12.9	14.1	17	13.6	1.5	1.9	3.1	0.6	0	0
Nme2_A146	0	0	0.2	0	0.8	0	0	0.1	0.3	3.7	0.8	0.4	4.7	3.9	3.1	0.8	11	10.3	1.2	0.3	0	0	0	0
Nme2_A147	17.3	19.1	21.2	20.1	17.5	19.1	20.8	20.6	20.4	26.3	22.2	22.3	25.9	24.2	26.1	22.3	31.3	26.3	19.7	20.9	18.7	19.9	18.8	19.5
Nme2_A148	0	0	0	0	0	0.1	0	0	0	0	0	0.5	0.2	0.1	0.2	1.4	0	0.2	0.1	0	0	0	0	0
Nme2_A149	0.5	0.5	0.6	0.5	0.5	0.7	0.4	0.7	0.8	8.5	5.5	1	2.8	14.2	6.8	16	21.6	6.9	6.3	3.5	1.3	0.5	0.6	0.5
Nme2_A150	1.1	0.1	0.2	0.5	0.8	0.9	0.2	0	0	0.7	7.9	5.8	14.1	5.4	4.4	16.4	7.4	6.9	8.4	1.1	3	0	0.7	0
Nme2_A151	0.6	0.3	0.8	1.9	0.4	1.8	2.6	2.7	4.3	19.8	15.6	9.7	20.5	11.9	14.2	60.1	24.4	15.2	10.2	6.6	11.3	0.2	0.3	1
Nme2_A152	5.6	4.3	3.9	4.2	3.2	4.7	4	5.7	4.6	7.5	9	5.1	7.4	14	9.8	13.6	15.6	12.9	4.1	5.9	7.2	3.5	3.5	2.9
Nme2_A153	19	18.1	19.6	19.4	14.4	17	19.3	20.9	18.8	19.9	23.9	14.5	17.2	22.4	28.2	42.4	44.8	35.5	17.8	14.3	16.6	14.5	16.2	38.7
Nme2_A154	3.2	3	2.4	4	3.2	3.2	5.2	36.1	5.6	13.3	7.6	8.4	3.4	16.3	7.9	9.6	12.7	16.9	17.3	15.9	14.8	1.9	3	3.5
Nme2_A155	4.9	3.7	2.2	6.8	3.2	3.9	8.8	9.8	8.1	23.1	20.8	22	16.3	14.1	22.4	22.3	34.5	19.3	24.6	9.9	15.8	2.9	2.9	3.2
Nme2_A156	12.1	10.8	13.3	11.5	9.9	11.1	12	11.1	11.7	13.1	13.4	14.1	14.3	19.2	18.4	25	15.6	18.1	13.4	11.4	11.8	10	9.6	10.8
Nme2_A157	0.2	0	0.4	0.2	0.5	3.6	2.3	1.1	1.2	15.4	3.4	9.9	13.4	13.5	3.4	14.3	0.4	14.5	5.1	2.2	1.9	0.1	0.2	0
Nme2_A158	1.5	1.6	1.9	1.5	2.4	1.1	2.9	9.2	4	18.5	13.6	17.4	14.9	12.6	9.2	16	8.8	14.4	20	14.7	4.6	1.4	1	2.4
Nme2_A159	16.9	18.9	22.9	20.4	19	20.5	21.4	20.9	20.9	20.7	23.5	25.1	29.9	29.4	27.5	33.9	24	27.5	22.5	20.5	21.1	17.5	20.7	21.3
Nme2_A160	12.2	9.2	10	9.7	8.2	10.2	9.8	11.8	9.8	10.9	14.5	11.7	18	21.5	14.8	16.2	19.5	15.5	11.9	11.9	9	9.3	9.4	9.3
Nme2_A161	1.2	1.4	0.4	1.6	5.9	6	11.3	8	0.9	10.1	4.4	11.4	20	4.8	11.9	16.9	18.5	13.7	22.9	9.2	13.7	0	0.3	0.2
Nme2_A162	1.5	0.9	1.7	3.3	1.8	2.4	2.8	3.7	3.1	10.9	9.8	6.4	11.6	1.5	2.2	12.8	9.4	15.1	19.4	4.8	8.6	0.6	0.7	0.5
Nme2_A163	0.1	0.5	0.1	0.5	0.6	2.5	11.9	0.3	0.9	8.9	19.2	12.6	12.6	18.2	12.9	9.1	7.9	10.8	10.2	5.2	2.2	0	0.1	0.1
Nme2_A164	0.9	0.1	1.2	2	1.6	0.9	0.3	3.2	2.7	7.4	0.6	7.9	19.3	17.9	24	22.8	27	20.7	7.7	2.5	9.9	1.2	0.1	0.1
Nme2_A165	0.3	0.3	0.5	1.2	1	1.7	0.5	0.8	0.6	5.8	8.2	5.6	10.1	10.1	1.3	10.5	0.6	7.2	7.3	4.1	2.4	0.3	0.3	0.2
Nme2_A166	1.3	0.5	1.2	0.8	2	55.7	1.4	2.1	2.6	5.1	5.4	2.4	10.7	11.5	2	12.4	9.9	10.8	3.5	1.8	2.3	0.1	1.2	0.9
Nme2_A167	0.4	0.8	0.5	0.1	0.4	1.8	0.1	0.1	0.2	1	0.6	0.3	3.3	0.8	3	0.6	1.4	0.5	0.2	0.5	1.7	0.1	0.3	0.1
Nme2_A168	0.3	0.5	0.1	0.4	2.8	0.4	2	0	0.1	3.3	3.8	5.4	3.7	7.4	2.1	13.2	7.1	7.7	9.3	2.7	9.6	0	1.2	0.6
Nme2_A169	0.5	0.5	0.2	1.3	1.6	1.2	2.8	4.4	0.1	7.1	53.7	45.6	12	8.3	5.8	10.4	5.2	12.8	7.4	4	6.3	0.2	1.5	0
Nme2_A170	0.1	0.7	0.1	0.5	0.5	0.1	0.9	2.1	0.2	3.1	1.1	9.3	9.3	12.9	6.7	13.6	10.1	11	11.8	7.2	4.6	0	0	0.3
Nme2_A171	0.6	0.5	0.4	4	1.5	0.7	6	1.4	1.4	11.5	13.3	8.3	12	14.7	13.9	17.2	9.8	20.5	2.9	20	13.6	0.2	0.1	0.5
Nme2_A172	0	0	0.3	0.1	0.1	0.7	0.1	0.5	0.5	3.9	2.5	4.2	6.1	6.8	7.6	10.6	0.4	10.8	0.5	0.1	0.4	0	0	0
Nme2_A173	1.3	0.7	0.7	0.2	0.4	0.3	1.5	1.1	1.2	3.2	2.9	4.9	3.1	0.6	4.9	9	6.2	7.6	3.6	1.6	1.4	0	0.5	0.4
Nme2_A174	0.1	0	0	0.1	0	0.1	0	0.1	0	3.3	0.1	0.1	0.7	0	0.4	0.1	0.5	0.2	0	0	0	0	0	0
Nme2_A175	13.3	12.6	15.1	13.7	11.5	14.5	15.2	14.5	13.3	12.7	12.1	12.5	12.6	12.6	25.5	11.1	11.1	12.4	13.1	13.3	12.2	12.3	8.9	12.7
Nme2_A176	0	0	1	0	0.1	0.2	0	0.9	0.1	0.9	0.3	0.4	4.5	4.7	37	5.4	4.8	4.4	0.3	1.1	2.6	0	0.3	0
Nme2_A177	0.3	0.4	1.1	0.4	0.5	1.2	1.4	0.7	0.6	0.2	0.7	0.7	0.5	4	2.7	10.6	7.2	11.2	4.1	1.6	1.8	0.1	0.2	0.2
Nme2_A178	0.3	0.4	0.2	0.3	0.8	0.8	1	0.3	0.4	1.1	1.2	1.2	3.3	2.3	0.3	5.8	5	2.7	0.8	0.5	1.3	1.1	0.2	0.3
Nme2_A179	15.8	12.7	15.4	14.5	11.9	16.6	15.9	16.3	15.8	16.5	13.5	13.3	16.2	14.9	20.6	23.6	27	21.3	14.9	13.9	12.6	12.4	15.4	14.7
Nme2_A180	17.3	17.3	20.8	17.4	14.3	18.2	20.3	13.7	17.9	17	19	19.7	19.6	17	19.7	25.2	23	18	18.1	19.2	18.6	17.1	14.3	17
Nme2_A181	22.1	25.2	27.1	25.3	25.2	25.6	28.3	24.6	26.5	30.7	29.4	34.7	37.9	34.6	34.9	40.9	32.1	36.1	32.7	32.1	33.5	27.2	24.9	27.7
Nme2_A182	4.6	3.5	2.7	3.5	3.7	4.5	3.9	5.3	4	5.4	11.8	13.1	18.3	4.8	16.8	18	47.7	4	11.7	13.3	7.9	2.4	3	3.5
Nme2_A183	0.2	0.1	0	3.6	2.8	4	1.8	5.9	2.3	4.9	8.2	8.5	12.4	12.8	12.6	13.1	12.4	8.9	12.4	9.8	6.5	0.1	0	0
Nme2_A184	17.8	15.5	19.1	15.8	17.4	17.5	18.6	18.1	18.5	16.1	22.7	24.8	28.6	19.4	24	25.6	15.9	17.4	22.9	21.9	17	14.7	16	13.9
Nme2_A185	0.5	0	0	0.1	0.2	0	0.5	0.1	0.7	4.2	3.6	2.6	2.9	4.2	3.9	7.3	10.7	2.5	2.2	5.6	1.1	0.2	0	0
Nme2_A186	35.7	36.1	46.8	31.7	43.1	43	34.9	47.4	39.8	69.7	56.1	54.5	39.6	52.8	49.5	53.4	57	52	43.2	46.4	54.2	35.7	30.7	41
Nme2_A187	0.1	0	0	0.7	0	0.8	0	0.6	0	2.4	2.3	3.1	6.7	5.5	1.3	8.4	5.4	8.8	8.9	6.1	9.4	0	0	0
Nme2_A188	0	0.2	0.5	4	1.2	2.9	0.3	1.1	4.9	0.5	4.3	0.5	5.3	7.1	4.4	8.5	10.3	10.6	12.3	11.8	11.1	0.2	0	0.1
Nme2_A189	7.3	6.2	6.7	5.6	4.8	7	8.2	6.6	11.2	5	6.6	6.4	6.1	7.4	7.7	8.1	9.6	8.5	4.9	6.1	5.6	5.6	5.8	5.6
Nme2_A190	24.8	23.7	26.1	25.1	23.2	25.6	25.9	25.6	25.3	24.6	27.2	27.4	26.8	25.7	20.3	34.1	32	27.8	25	27	24.7	25.9	24.2	26.6
Nme2_A191	0.1	0.1	0	0.3	0.1	0.2	0.1	0.1	0.1	0.1	0.1	0.2	0.2	0.4	0.1	0.4	0.2	1	0.3	0	0	0.1	0.1	0.9
Nme2_A192	0	0	0	0	0	0	0.3	0.4	0	0	0.1	0.2	0.5	12.5	0.4	0.8	1.5	0.8	0.2	0	0.6	0.2	0	0.2
Nme2_A193	1.2	0.8	0.6	1.2	1	1.1	0.9	1.5	0.8	0.6	1	0.7	1	1	1	6.3	1.7	2.1	1.1	0.6	0.5	0.8	0.9	0.7
Nme2_A194	0.4	0	0.2	0.5	0.6	0.2	1.1	2.3	1	0.5	0.3	1.4	3.9	3.2	1.9	8.2	9.7	7	3	7.9	3	0.4	0	0.7
Nme2_A195	10.1	10.4	12.1	11.3	10.1	11.9	12.2	13	11.3	16.5	11.2	14.8	14.9	16.8	20.4	12.3	17.8	18.3	14.3	12.9	13.5	10.6	10.6	10.5
Nme2_A196	0	0.5	0	0.4	0	0.2	2.6	1.6	1.1	3.1	2.6	4.8	7.9	6.1	7.7	5.7	8.7	17	9	2.4	8.2	0.1	0	0.4
Nme2_A197	1.7	0.5	1	1.1	1.2	1.9	1.1	1.4	1.5	1.4	3.1	1.3	2.1	2.1	1	2.3	1.4	1.7	3	3.6	2.4	0.9	1.1	1
Nme2_A198	17.4	15.8	19.3	17.1	16.8	16.1	19	20.3	20	15.4	28.8	26.2	31.8	31.1	24.4	26.6	24.6	21.3	23.5	22.4	17.5	12.5	15.2	14.2
Nme2_A199	26	28.4	29.6	30.3	12.1	29.7	30.4	33.5	29.5	42.2	32.7	31.2	47	45.6	38.8	43.7	38.4	46.7	30.9	35.1	46.9	28.8	31.2	29.2
Nme2_A200	0	0.1	0	0.1	0.5	0.1	0.1	0.1	0.6	6.3	29.5	4.4	14.8	15.2	5.5	6	19.1	16.4	5.1	7	3.1	0	0	0

### Sheet: no. of NGS reads
Batch	S14_R1_libA_nuc_S40	S14_R2_libA_nuc_S41	S14_R3_libA_nuc_S42	S15_R1_libA_nuc_S43	S15_R2_libA_nuc_S44	S15_R3_libA_nuc_S45	S16_R1_libA_nuc_S46	S16_R2_libA_nuc_S47	S16_R3_libA_nuc_S48	S17_R1_libA_nuc_S49	S17_R2_libA_nuc_S50	S17_R3_libA_nuc_S51	S18_R1_libA_nuc_S52	S18_R2_libA_nuc_S53	S18_R3_libA_nuc_S54	S19_R1_libA_nuc_S55	S19_R2_libA_nuc_S56	S19_R3_libA_nuc_S57	S20_R1_libA_nuc_S58	S20_R2_libA_nuc_S59	S20_R3_libA_nuc_S60	S21_R1_libA_mock_S61	S21_R2_libA_mock_S62	S21_R3_libA_mock_S63
Nme2_A001	916	4045	3929	817	586	822	1213	1489	824	849	1438	661	884	34173	1004	1249	457	1533	1064	1621	1015	742	1372	1631
Nme2_A003	1803	16020	5107	6955	1570	2066	2098	2422	2834	1358	3689	2282	2139	3676	4504	3944	1617	3722	3691	2157	2789	2003	1970	2520
Nme2_A004	760	3591	943	737	367	898	605	672	548	299	840	475	2151	674	405	819	314	806	381	2828	1304	663	591	2731
Nme2_A006	15426	6747	9343	3623	1477	3183	3801	2810	9687	1363	2958	1531	1917	3175	2430	3971	1238	3463	2794	4657	2016	2114	2063	2112
Nme2_A007	61	88	121	104	151	107	71	556	910	73	138	88	150	149	83	148	62	193	143	918	109	74	118	422
Nme2_A008	1664	1110	1210	591	358	1680	628	761	849	515	1025	3368	639	883	472	951	10693	1091	689	801	535	671	490	594
Nme2_A009	1216	1653	2242	1319	1038	2985	2134	1659	2722	9150	3410	3237	1169	2177	2823	2176	1130	1769	1284	7068	1641	1294	1492	1428
Nme2_A010	2394	3616	3817	2213	2442	18721	5228	3084	12383	1948	5430	6062	10941	4347	2354	5411	1565	4465	2920	5993	2251	21780	3509	4564
Nme2_A011	644	723	1620	1983	516	716	699	1748	473	2034	1386	669	4373	687	375	970	438	926	501	1438	474	1000	597	625
Nme2_A012	1886	1687	1618	1175	692	3810	1154	7953	934	2531	2534	1730	1060	3431	989	46540	424	1587	7527	1263	1137	1327	1049	9902
Nme2_A013	2336	2968	3155	7779	25761	3310	2036	45926	10152	1203	3662	1953	4039	6793	6126	21330	2386	3555	3220	2409	2085	2576	2116	3091
Nme2_A014	374	1725	788	453	271	574	496	817	554	730	672	397	418	698	310	1248	400	2396	902	358	551	516	1166	617
Nme2_A015	1417	2059	2513	1281	811	1402	1199	1818	1645	826	1957	991	1124	1706	990	2317	733	2537	1929	1490	1371	2419	1492	1609
Nme2_A016	3036	2560	8623	1200	22311	1757	1525	1872	1268	1403	2214	1076	1517	2663	1052	2377	811	2256	2109	1250	1720	2222	1075	1419
Nme2_A018	2184	2746	4690	14896	1144	2139	2049	2102	1571	1028	6283	1261	1473	2025	2570	7455	740	2593	5428	1672	1682	7724	1798	1877
Nme2_A019	242	188	220	97	79	173	257	179	281	83	208	497	122	218	380	233	64	231	237	474	158	235	182	657
Nme2_A020	1465	2557	2924	1345	1203	4168	2214	2553	2909	814	4083	2385	1109	2947	1671	2303	1249	2670	1737	3664	1377	1093	2899	1439
Nme2_A021	2350	3857	4018	21904	1758	3675	2310	2726	4204	1933	9724	2263	2814	5265	8167	5522	1636	5470	3540	7446	3042	2764	2342	3294
Nme2_A022	178	1049	366	130	103	172	701	297	113	73	239	141	142	410	95	229	119	802	1396	563	90	125	136	338
Nme2_A023	12415	3373	4837	2949	2042	3095	3649	7033	2980	4013	4074	2031	2612	4614	3514	4529	2044	4305	4091	12689	3040	2779	2140	2421
Nme2_A024	2333	3381	3198	6198	1400	2415	2684	35205	2557	1290	17480	2035	1875	2900	11971	3701	19760	2884	28402	2542	2058	2051	6959	4088
Nme2_A025	10634	3578	22399	7901	2144	2101	7405	1958	1620	1684	2717	1332	1467	2146	1570	2918	2993	2900	1934	1662	1746	1602	2561	3134
Nme2_A026	1311	1595	2397	1258	1138	2717	1107	1409	1311	2328	1873	870	1031	1509	2477	1862	815	1950	9813	1260	1220	956	946	1208
Nme2_A027	1293	2157	5124	1162	871	2025	1414	1610	1440	3520	2031	1665	22539	2229	1214	27844	922	2538	4824	2450	1533	2177	1410	1771
Nme2_A028	2206	2717	2225	2427	12432	1754	2499	2510	2016	1084	6316	1373	22284	2533	1186	2541	981	15203	2330	1347	1897	7441	3795	1600
Nme2_A029	3789	5604	5672	45380	17667	3900	5937	8488	48479	2697	11353	3085	4465	15281	3199	8339	1832	103322	4402	16290	4321	3199	5464	27703
Nme2_A031	258	292	255	267	159	338	207	344	219	127	218	140	183	688	198	319	124	319	254	190	589	710	3370	211
Nme2_A032	123	102	187	86	68	1116	323	102	107	52	1683	62	118	138	85	366	374	173	115	92	94	118	82	84
Nme2_A033	75	223	106	51	48	359	64	96	110	42	139	48	53	108	75	141	26	185	91	56	74	84	154	65
Nme2_A034	2509	7184	2897	7302	1475	16902	2382	2380	1931	2804	4510	7747	2516	4023	2100	7517	1330	10255	2793	3417	1958	1914	2163	3323
Nme2_A035	869	1143	1031	1297	661	849	22167	703	1010	610	1148	593	731	1451	791	3987	347	7982	1011	855	863	952	851	1067
Nme2_A036	672	917	1006	904	1307	826	606	726	617	470	1066	543	936	887	567	7470	405	1100	876	14077	1159	748	659	2992
Nme2_A037	1371	3151	2155	1686	875	4440	1960	1711	1617	812	2212	2133	1231	1818	1163	2159	790	2553	2493	1813	2132	1395	1248	10747
Nme2_A038	1992	3153	2488	4791	1075	4479	1562	2048	2007	2004	6898	18847	1914	3128	14252	2855	1284	2758	2020	1852	4473	3945	102969	2059
Nme2_A039	1660	1888	2680	1389	910	4148	1492	1647	1738	884	3117	2677	1201	2063	1170	4862	812	4646	2394	4827	2470	2104	1510	2169
Nme2_A040	317	1139	1825	445	266	470	508	338	416	273	718	1663	714	3023	320	830	1240	677	743	1256	566	883	366	439
Nme2_A041	2991	664	960	689	642	4814	655	754	491	630	832	387	522	1928	414	739	250	795	700	1686	517	557	642	533
Nme2_A042	9566	2848	3551	10052	1762	2578	2684	2582	2669	1385	4885	7533	4986	3919	2288	3297	1670	4144	2617	2738	4633	2052	2138	2681
Nme2_A043	106	869	134	194	125	138	257	88	102	55	143	127	105	133	82	176	2568	280	296	80	105	66	108	250
Nme2_A045	276	1219	406	440	305	483	420	629	417	1136	561	277	310	510	1049	599	262	561	465	302	2200	399	323	640
Nme2_A046	135	992	552	150	111	124	117	198	148	211	304	86	90	178	88	149	46	172	399	66	159	114	100	97
Nme2_A047	227	404	464	992	201	289	811	322	3048	189	795	438	620	1654	240	368	1326	487	524	289	280	327	324	302
Nme2_A048	107	191	782	102	97	555	149	690	5501	61	177	71	1226	182	134	217	196	208	151	112	229	71	235	123
Nme2_A049	569	829	868	562	375	10279	621	817	1817	366	881	360	887	868	5392	2467	1022	899	838	535	544	576	625	1086
Nme2_A050	1766	2678	2871	1820	1324	3885	8649	2642	40342	15776	3230	1546	3903	2845	1450	3265	1320	6866	3524	2050	2149	11515	2372	2307
Nme2_A052	3446	2792	3061	1894	1271	2346	1834	2127	1872	1383	2997	2005	1867	3476	1582	2771	7916	2810	2706	1616	1653	2193	1906	2290
Nme2_A053	104	116	140	788	71	105	106	161	175	416	156	134	1331	327	231	263	61	250	202	112	145	112	112	188
Nme2_A055	741	1279	1202	812	624	1366	4954	1580	850	1114	5121	682	1478	1217	653	1293	480	1642	918	858	915	725	622	862
Nme2_A056	1359	2055	2542	1713	1151	1983	1672	1805	1652	1185	2537	1339	1759	2482	9224	2565	929	2436	1804	1473	1462	3727	1821	3177
Nme2_A057	1695	2290	2365	1963	1277	2322	1691	8573	1678	533	5450	782	1630	1517	945	1861	687	2375	3468	3208	1170	1791	4191	1733
Nme2_A058	2627	42293	2732	4721	51969	3065	1641	2559	1726	880	3360	5893	8648	1989	1209	7403	926	3331	1733	1381	1451	3294	1545	2196
Nme2_A059	11952	5683	9748	3586	9670	17223	6607	4482	8465	2910	4525	2426	2853	4371	2166	11064	1521	5140	4667	3582	3638	11796	2407	12260
Nme2_A060	1454	2178	2605	1952	1069	2023	1366	1711	19340	701	1226	2028	992	1707	1674	1879	690	10088	1215	6090	1033	1468	1065	1789
Nme2_A061	376	1906	433	830	163	1374	310	509	333	134	273	154	136	270	447	309	123	343	250	204	160	735	258	384
Nme2_A062	5616	4883	4320	3383	1906	6193	3071	3523	3633	1034	16756	1502	1737	6975	1542	2863	1397	4828	28743	2882	2528	2385	2135	15746
Nme2_A063	45697	4302	3039	2745	1815	2719	3347	3896	2406	1728	3289	1658	2116	3215	1584	5621	1104	34920	3722	3426	2461	5581	2346	4205
Nme2_A064	313	472	3893	462	242	553	467	2954	302	320	4517	4391	274	543	261	665	181	608	417	617	325	301	270	345
Nme2_A065	2287	2120	2420	52994	788	9891	1532	1927	1558	553	4020	2228	1103	9005	1137	1781	616	2128	943	20061	2860	1247	1443	1729
Nme2_A066	24018	2047	1852	11866	1432	9541	1604	1826	2662	915	1443	961	744	5097	743	2341	568	2687	14264	1002	1104	6586	1240	1497
Nme2_A067	4868	5429	7248	6649	3307	48675	4587	10337	14936	2261	4282	2702	9286	4581	2357	5489	35189	4910	7465	9382	3606	3431	3693	4884
Nme2_A068	2139	3157	2196	8486	1212	4090	2147	1794	6292	961	2609	2181	1109	1692	1027	1967	641	1812	10655	1768	1124	1201	980	3330
Nme2_A069	5347	4188	62908	43198	2377	27177	3550	3518	4779	14646	3211	1629	2137	2910	1963	4386	1133	4065	3047	36815	2793	2430	2877	3766
Nme2_A070	6599	7737	5884	6179	4395	5004	4057	5513	6100	10303	5988	3846	3262	5722	17580	8966	1782	6066	7770	12585	11343	3473	4327	4016
Nme2_A071	21363	3628	4270	3438	2029	3566	5028	3248	3447	1997	7594	2064	4604	3374	2280	3961	1297	4047	3228	2841	2937	2724	2451	4607
Nme2_A072	2719	2963	3009	4159	4498	8779	2608	2915	2382	1313	2193	1350	1647	2697	1208	2926	806	6477	2298	2998	2013	1699	1671	1793
Nme2_A073	29119	8191	2757	2077	2134	28801	2738	3398	2067	970	2608	1353	2616	2342	11111	3643	2461	2384	2131	1746	1726	2792	1884	4101
Nme2_A074	4579	4234	77368	3649	4764	3031	3428	25135	3402	2044	3898	3178	7554	3504	4255	4639	2052	17754	4157	8136	3034	4177	11597	2996
Nme2_A075	1890	3040	3411	2406	1627	2402	1939	4642	3118	9278	2077	12009	1110	16158	8117	2668	2048	2753	1898	3692	1410	1710	1475	8304
Nme2_A076	1668	3892	8301	3455	1252	4121	1645	12145	2792	2440	1644	1012	1473	1816	1086	2053	967	2278	2068	1389	6073	3810	2096	2219
Nme2_A077	2042	2784	4843	2720	1700	2867	1995	2812	2337	11185	2373	1506	1463	7201	1293	2994	1256	3264	1533	1896	1882	2742	1659	2256
Nme2_A078	5136	34356	1595	1591	8339	1325	1507	3289	1496	579	4372	706	1453	1433	807	1509	592	1547	3649	961	1101	940	1246	1044
Nme2_A079	1563	2668	2200	7362	1692	2317	6140	2605	3275	981	13674	1216	1521	2810	16811	14216	1033	2451	19332	2008	1925	1450	2174	1517
Nme2_A080	2193	7075	1940	1877	806	1535	1677	1662	2823	621	1355	675	994	1174	1937	2903	736	2043	1128	2675	964	917	3978	1202
Nme2_A081	1766	3259	2683	2719	1677	28392	3090	23366	6883	845	2230	1399	1555	2328	1808	2639	808	2729	1860	2087	1467	1546	4138	1910
Nme2_A082	2583	5478	4539	8538	3143	3865	4475	3752	5502	24141	3453	2029	5257	9176	2096	3122	1155	45808	3427	5754	3017	5653	3630	10203
Nme2_A083	1416	1594	1589	10738	855	1358	15535	1840	13999	799	1164	637	11801	11214	657	2889	431	1586	1487	769	4045	1076	824	1255
Nme2_A084	2454	3454	6826	10919	3109	5089	2921	3535	26745	1345	6753	2107	2606	3666	1553	3910	1403	4552	15617	3112	16115	3016	2395	2972
Nme2_A085	1066	1763	2094	1593	1599	2053	1749	2206	1452	676	5618	798	1088	1602	1986	1862	712	1664	2232	1299	1399	1384	1149	1294
Nme2_A086	3289	3473	1893	1016	2306	2682	1285	1409	1091	1091	977	739	842	1322	720	1512	3101	1682	911	897	939	1385	1545	1997
Nme2_A087	11913	3618	1704	1132	883	1713	2011	1481	1510	723	1366	932	832	1229	638	1455	529	1465	1598	1187	1116	1107	937	2739
Nme2_A088	1874	2372	4024	14565	24408	3356	2464	2683	2140	1839	13354	1966	12053	1984	2214	2291	743	2434	2033	2544	1522	1746	1307	1689
Nme2_A089	17073	12644	1514	1790	733	1430	1299	1310	1043	686	956	584	2182	1541	584	1243	479	1670	1080	794	894	5720	1708	2818
Nme2_A090	2479	3533	3578	4161	1639	2732	2315	2811	15064	1368	2600	1436	1645	3091	7814	3015	3516	14294	2170	2787	2192	4387	1492	1746
Nme2_A091	3302	6070	5946	3450	2733	6930	4359	5223	11568	1985	3552	2143	2260	4432	9054	4262	2073	5134	3561	2924	2977	2614	2643	3222
Nme2_A092	3613	5885	8448	3847	30858	19245	8831	5762	4509	13501	4218	2565	3183	6136	2442	127451	2248	52040	16440	12436	6151	5806	21802	5464
Nme2_A093	1451	2214	2110	1795	1134	1853	131118	27996	1836	504	1325	1028	1867	5886	766	1752	796	1739	1296	4187	1142	1365	1138	1259
Nme2_A094	2253	3502	6589	2614	8499	2854	62883	4241	2659	1711	3793	1663	2392	4157	2191	3279	3633	5451	3042	8183	3628	2278	2228	2520
Nme2_A095	4833	949	1813	600	366	939	726	4741	821	384	771	367	1136	691	410	817	4714	972	1839	895	561	504	530	1341
Nme2_A096	14751	5469	5923	5326	3700	5873	6630	47722	13590	2311	6541	2768	5309	6060	3404	5378	2201	5389	4149	9134	3714	23657	3947	9808
Nme2_A097	1026	9854	1484	952	638	1253	1165	1530	967	495	1205	572	736	986	29053	1524	426	21416	1104	1066	1000	736	1021	841
Nme2_A098	106828	4816	9015	5179	14398	8435	11913	4217	3928	2107	3933	2340	2691	4104	2273	5393	1291	4065	3876	2795	20944	2847	2701	7137
Nme2_A099	2623	3526	5332	3124	1961	29921	9177	3245	3138	3000	3045	2091	1862	3216	1788	5231	1099	3490	2884	4647	2042	4512	2000	4668
Nme2_A100	25856	3788	3362	2949	3061	25065	2544	21253	8017	1286	2700	70262	1744	2568	15406	2891	1001	2495	2763	2267	2625	1993	2206	4745
Nme2_A101	1915	2826	3103	2119	1561	3084	26552	2381	2435	1173	43581	1297	1517	2428	1332	12461	3661	10696	2207	1754	2534	11773	19951	1935
Nme2_A102	27184	18396	5520	11511	2508	3843	8129	3757	59895	1876	5494	2420	2593	4726	6519	12995	1324	5341	4281	7439	3633	3151	2610	11187
Nme2_A103	2503	3223	3546	3198	3951	3214	3085	3334	2993	2915	4077	2142	7190	5033	5858	3981	1333	3999	3371	2824	2403	4747	3322	16654
Nme2_A104	1399	578	671	2397	300	5601	594	1496	518	389	759	350	1192	843	302	1002	1359	786	435	415	347	488	304	339
Nme2_A106	3302	3266	3304	2511	2066	3181	1847	2318	2015	775	1950	1050	1207	2043	955	2771	1065	2511	2355	1369	2481	1757	1431	3104
Nme2_A107	6217	6833	16302	42600	2348	4893	2864	9046	5850	3131	3395	1634	3973	2439	16044	4288	2713	6165	2264	3807	3930	4114	1957	5072
Nme2_A108	2226	3300	3053	3162	2315	4165	15134	2976	3662	2295	2572	30955	1307	2382	1506	4370	2090	2777	2330	2234	2211	13005	4770	2607
Nme2_A109	6993	2222	1726	17021	1696	1817	1844	1919	1602	549	1445	705	783	1352	675	1817	630	1932	1312	4064	1190	1221	1029	2755
Nme2_A110	1581	1833	22419	1883	1041	1954	1798	1939	1695	961	1867	1228	1026	1933	960	2613	955	17447	1757	2004	1411	1490	1122	3196
Nme2_A111	2988	4026	4358	3350	2155	11500	3753	4277	42106	1509	3572	1926	2072	3620	3137	4019	1263	3554	2513	3257	2370	17011	2121	3173
Nme2_A112	1989	4369	2513	2276	1492	13047	7005	3174	67362	13352	10766	1173	3220	2606	1128	3183	7676	3428	2445	1833	2286	1801	1820	2082
Nme2_A113	3270	4674	23351	4263	2730	7400	28387	4036	3790	23351	54157	2268	104021	3911	6126	3947	1589	5297	14713	3186	2981	2643	2503	4879
Nme2_A114	3464	2575	17981	15682	1524	36675	2523	3075	2165	1008	15153	1275	1278	2322	1284	2467	2449	2298	1861	1994	1645	3750	1644	1696
Nme2_A115	220	108	78	237	69	112	104	147	85	61	140	81	93	389	124	167	50	128	70	106	46	58	55	69
Nme2_A116	14209	931	898	2571	1726	1000	895	1163	778	1088	941	1436	1838	2549	4997	1028	324	5529	644	600	476	1584	393	553
Nme2_A117	2966	3423	4040	3014	4776	3377	7899	3594	2437	15521	5697	1857	13580	3827	2707	3939	1256	3419	5700	2410	2553	2433	1604	2704
Nme2_A118	2451	3651	4848	7393	1946	3669	3995	4238	2903	8008	4407	1891	2161	3374	1748	4106	1105	7808	2836	2951	2612	2375	2528	2868
Nme2_A119	2481	2291	2992	2029	5281	2610	2074	23626	15885	2258	2140	6202	1285	2066	1211	3250	722	2335	1896	1807	1483	5038	2002	2070
Nme2_A120	6785	29098	2723	2344	1310	3392	2200	5282	2096	1104	2349	4514	1885	2818	1432	24134	693	4047	2113	7077	1434	2212	1641	1837
Nme2_A121	5041	9558	30827	6861	5845	7578	9084	12200	6217	2765	28551	13393	51980	29598	5292	14552	3333	7154	4643	4522	8432	9522	5273	7281
Nme2_A122	6533	7113	5941	9038	2741	4464	46547	4665	10358	1808	4149	3970	2611	3652	2159	4485	1736	36126	3162	4701	3754	4093	3483	4193
Nme2_A123	3844	59866	4490	35046	2247	5828	2958	7358	3471	1613	3293	2184	17712	4108	2134	3643	1654	3814	3028	2821	2783	3390	4797	5711
Nme2_A124	1044	1270	1703	1092	4331	1603	1215	2401	1106	614	1523	4100	1584	1869	639	1401	824	1485	907	1006	1005	1661	805	904
Nme2_A125	3475	11927	5136	4045	3236	5077	3909	73631	3880	32253	5553	3290	3190	5100	6382	5991	1604	5476	4218	3244	4504	3436	3015	3511
Nme2_A126	17742	1460	1650	1546	904	2646	1506	14709	2522	550	1089	7356	1127	1333	731	1697	422	1479	980	1708	981	3521	797	1107
Nme2_A127	1482	5136	2449	2098	1233	2094	1633	1710	1515	693	1592	1158	1125	1683	1003	2915	643	1761	1198	1860	1175	2029	8174	1421
Nme2_A128	1414	2008	2021	1751	1623	4049	1906	1931	1882	1368	2431	1290	1541	1889	1085	3328	979	26312	2117	2547	2544	1290	1325	2095
Nme2_A129	6404	4024	3420	3467	2406	3335	2926	9518	2807	1567	3311	5298	2308	10344	1880	22455	1295	3516	3379	2503	8932	2786	2385	3691
Nme2_A130	17819	13502	7576	7472	3724	6104	47390	6052	4517	2666	9868	9579	14703	5089	2704	6334	1866	7832	5076	17782	10813	4218	5300	15066
Nme2_A131	24971	3881	3484	2782	2241	13397	3495	110529	2810	29414	3969	2503	3745	7816	2114	5345	1586	5252	22606	15978	2850	2114	4689	3869
Nme2_A132	16822	7060	23397	5432	8087	5695	26564	6893	4921	3973	6104	3059	3380	53862	4866	11631	2015	6177	24716	3519	3741	4626	3849	5106
Nme2_A133	2477	23229	2381	3928	1174	2127	2196	2632	5484	868	2017	18515	1336	4160	859	2546	1467	2117	2504	2394	1722	1169	1253	1632
Nme2_A134	3762	8812	5760	5165	14040	2420	2729	3246	21869	1173	2952	1733	3434	3020	3492	6267	4046	6232	6727	5409	2237	2660	15144	2006
Nme2_A135	2349	6125	4194	39155	3743	12163	7885	3958	189703	3239	6792	1557	1654	2802	6065	4436	1102	3255	2887	2150	2359	10626	3865	2902
Nme2_A136	3026	4576	7154	3535	3051	12421	4123	6179	3206	13903	4378	4739	2609	3716	2720	160835	1527	3775	23079	18848	4928	2627	2665	4309
Nme2_A137	11942	3416	4121	3043	33578	3839	6091	3153	3110	1688	3331	1779	2033	5093	1950	3468	1015	3990	2270	7753	4885	2879	1994	7339
Nme2_A138	1349	6881	2240	2308	5110	1997	2766	75665	1670	688	1482	1000	8674	1467	935	2069	684	1816	30481	3899	912	9638	2582	1466
Nme2_A139	1626	1746	1645	7057	1155	5006	13019	1606	1728	671	1362	771	826	89222	5222	1872	765	9279	1134	1800	17359	946	946	1131
Nme2_A140	4989	3633	3504	2984	1743	2919	3353	3154	2686	12416	4920	1615	2159	60866	1222	3786	728	3701	3255	11972	1974	2274	1992	2050
Nme2_A141	27965	29664	11936	7396	121127	7181	5431	7323	21990	3544	11764	5670	5602	7387	4374	7467	3052	7205	6884	13282	4113	3924	3553	14007
Nme2_A142	3550	3966	4955	10668	2682	3832	10546	11720	3182	1299	6418	1838	7099	3473	1507	3963	21778	3550	2885	2175	2680	4965	43741	5686
Nme2_A143	2208	2823	3050	2597	16517	3043	2830	3074	2555	1077	2726	1425	1617	2332	2753	3721	1176	2936	38628	7173	2248	2650	2436	8545
Nme2_A144	2663	5268	42741	31233	2394	4278	3839	11169	3939	2705	6802	6609	2986	3733	1814	5782	1341	43265	4065	3216	2978	2832	2486	9029
Nme2_A145	2455	4777	4946	3083	14308	4356	3662	13492	3319	1472	4059	1820	5594	3072	1749	4070	1324	3913	4337	3156	2325	2457	2625	2600
Nme2_A146	1945	2775	3186	3864	2559	4214	2437	2653	2509	1059	2437	12012	1562	2210	1219	19245	878	2339	1719	3869	2013	3741	1951	2070
Nme2_A147	1922	3093	6193	57927	2108	4797	6540	3691	7310	1058	3528	1332	1596	2536	1351	9829	824	3000	9493	2507	2343	1672	1656	2316
Nme2_A148	3315	74061	4641	3850	2401	33416	22600	6128	4396	2037	4964	2390	7384	28874	6934	6549	2219	19711	6102	9514	2897	9656	5059	9279
Nme2_A149	2269	39396	13024	2531	1702	4210	25199	2891	4312	1487	5566	13440	15435	2182	1137	2802	682	5804	2333	4815	5734	2640	1886	2592
Nme2_A150	1226	1742	1702	1466	794	1698	1456	1442	3023	10540	1524	1029	806	3006	2021	1164	566	1389	1078	5303	1299	1063	872	1944
Nme2_A151	17871	2713	4291	2752	1712	2736	2197	2332	2371	991	2217	1264	1492	2597	1425	4980	978	2653	2352	2199	2005	1592	1446	2145
Nme2_A152	4341	3232	4163	2820	5938	3064	4379	3276	3173	1395	2834	2375	2901	3830	1585	3340	1131	3589	27115	4736	1944	20935	1963	3024
Nme2_A153	742	1157	1502	894	4451	1161	1272	1068	1024	844	1078	844	4829	981	567	1442	400	1131	2163	1492	646	840	728	899
Nme2_A154	2237	3197	70425	2727	1697	41801	2529	5589	2398	1235	5844	1722	41223	3419	3940	7462	2544	3247	2301	1942	2053	2193	2462	2486
Nme2_A155	2337	2705	8636	1934	4479	12359	1995	2300	2199	876	1743	1134	1588	18960	1201	2364	881	2308	1457	2459	1165	1643	1328	1594
Nme2_A156	5328	24471	4020	3391	2923	3963	32206	4316	3070	2122	3644	1994	2041	3138	1650	4140	2865	5451	2783	3201	4973	5453	2002	3042
Nme2_A157	1757	3249	2738	17900	2062	3096	2971	7775	3412	1040	22936	1430	1440	2086	4861	2888	36379	2388	2031	2152	2473	1633	1536	2053
Nme2_A158	844	1518	1576	1848	994	37311	1181	1262	1004	372	958	602	765	1227	620	1242	329	1225	825	556	958	833	709	1017
Nme2_A159	119812	19967	8839	4974	43807	28953	5437	4903	6211	3218	6582	2874	3352	5551	2504	5719	6359	5624	4322	4546	3642	57504	3229	4254
Nme2_A160	2199	2681	2757	1943	1488	6335	4394	20878	4817	3221	2236	1284	1567	2912	1081	4511	1186	2698	2086	1881	2801	13547	6316	2425
Nme2_A161	2412	3081	12413	14232	1519	4427	2424	3086	17698	1916	6946	1602	1849	9257	1928	2621	1164	3100	2412	3665	1521	2074	1658	2654
Nme2_A162	2005	2689	2250	1886	1483	2399	1447	2016	1699	928	1995	1337	1176	41108	10811	2441	631	2287	1717	6875	1492	3125	1337	1927
Nme2_A163	981	1584	2364	1107	849	1272	1913	13923	1918	470	1314	818	816	1175	480	1638	948	1448	2817	4748	11812	793	919	2034
Nme2_A164	1732	1762	2219	1730	1225	1973	11617	2095	1540	1089	44500	962	1184	1607	978	1815	704	2358	1582	3331	1176	1712	1454	1507
Nme2_A165	2181	8759	3817	2867	2491	3634	4773	3352	2811	1339	3043	1746	1546	2727	11781	3252	9535	3937	2274	4895	4993	7935	6109	14086
Nme2_A166	2779	3511	3756	3114	2186	8524	2869	3425	3202	4342	3619	2433	1825	2933	8506	3634	1016	3348	2876	2616	2416	24716	2915	2833
Nme2_A167	1556	1905	1865	24568	1097	1866	39909	22786	1686	1905	1987	1048	1794	2274	1021	3849	870	15882	1648	1518	7623	2772	7248	1230
Nme2_A168	2247	3544	3685	2439	2145	4918	2798	2773	3773	1444	2922	1865	2781	3256	1894	3561	1060	4389	2255	4421	1863	2005	2169	2309
Nme2_A169	1752	3458	4079	2077	1360	2317	2452	2197	16551	1092	3844	3045	1754	4082	1337	2412	1093	2259	1492	1548	1498	1789	1570	1789
Nme2_A170	5348	4077	3845	2902	4644	3084	2806	3709	2441	2215	14577	1448	1795	2958	2709	2974	1174	2933	2233	1938	1954	2542	2209	5037
Nme2_A171	1648	3009	2816	2141	1168	2160	1919	2560	3191	732	1981	1150	1455	1786	1161	2202	892	2146	8428	1242	1115	1651	1603	1862
Nme2_A172	3110	18814	4491	30814	27212	4266	4814	7580	4088	1798	15105	2181	4034	5080	2132	5651	49722	4724	4799	5562	3415	4965	4266	18106
Nme2_A173	2561	3551	6852	3069	1647	9626	4777	3542	2909	1262	2564	1580	3558	39685	1443	3391	943	2995	2337	3631	2368	3575	1597	3299
Nme2_A174	2998	4910	5505	4232	9569	7757	12408	4749	6996	7034	5096	7327	3202	11712	50051	12895	1872	5873	4481	5125	5665	7910	3299	8233
Nme2_A175	2602	4166	9074	3078	4081	5280	15755	4653	3139	1910	5258	2158	4421	4007	7368	47465	2379	5378	9693	2596	3089	5982	14092	2929
Nme2_A176	22840	3268	3250	2810	1738	5430	94709	3598	2593	1312	3727	2248	2686	4041	4785	3451	1274	3586	5326	7834	1866	2390	1747	7733
Nme2_A177	8391	2664	2215	8300	1528	1923	3581	4669	2172	944	2113	1353	4971	3260	4737	2099	1297	2180	1694	1332	1962	1660	11352	1439
Nme2_A178	2645	3694	3690	3219	3037	3674	3592	5590	3261	1639	3371	2153	3712	4839	65798	3159	2716	3584	3172	9832	2576	3817	19082	13911
Nme2_A179	2180	3024	2952	2181	1896	2651	2611	3083	2725	1162	21078	4892	4909	10562	1247	2489	926	2945	1818	3597	1820	1667	1652	1650
Nme2_A180	1295	3682	2140	2259	1860	1678	2172	3566	2049	1148	2112	1155	2811	42734	3791	2184	912	15415	1816	1148	1435	3020	1375	7483
Nme2_A181	21203	2473	2650	2200	1556	19569	2330	2429	2037	953	5587	1198	1171	2443	1262	2213	784	2388	2558	1450	2006	1707	1588	2116
Nme2_A182	2565	5431	3669	4404	2993	3456	3719	4506	3856	4980	3639	2026	2189	19275	1830	3947	1823	32690	2084	1733	4207	2453	2533	4077
Nme2_A183	1433	2855	2371	1856	1281	1838	2382	2614	1897	1357	2594	1214	1386	2159	1603	2111	1449	3215	2091	1302	2059	1733	31154	12624
Nme2_A184	1046	1949	11505	1931	919	1271	2798	1931	2342	2793	1302	597	653	5696	755	1347	4551	8655	1263	812	1917	9119	1165	1269
Nme2_A185	6659	3136	13432	10186	29657	3798	2928	17736	2578	1397	2772	1995	2693	3541	1674	4043	1142	10335	2517	3118	2050	4071	18622	2697
Nme2_A186	255	285	355	227	534	391	301	1004	259	254	380	154	482	680	323	940	151	617	331	330	203	154	163	581
Nme2_A187	4412	4266	45232	4454	2297	4388	4596	11698	5346	4186	4265	2777	2597	4667	14296	5163	2180	4337	3039	3602	4216	3044	2721	7047
Nme2_A188	23564	3744	3928	3147	2843	3722	53846	12770	3259	14277	3929	18476	2744	3684	2072	4918	1524	4012	2497	2529	2256	4278	7170	21814
Nme2_A189	4148	5735	67974	4378	3196	4499	9099	4471	39631	2325	5075	2640	3025	4417	2864	6472	2063	5840	3649	19582	24633	12672	2911	16294
Nme2_A190	3735	4155	4442	6807	4415	9638	3628	3585	3629	5965	4323	2360	2580	5132	14019	4228	1326	9155	3337	3222	3333	6521	2582	3901
Nme2_A191	2021	2854	3323	6275	9943	4129	3351	3278	2814	4035	3515	1874	2040	3311	7291	9131	1528	4236	2879	2196	2463	2060	3863	2466
Nme2_A192	3599	5223	4453	16142	2650	4717	7059	5688	4937	2060	18965	3150	3297	8760	5166	6241	2228	5298	4205	23651	3916	7968	27982	9288
Nme2_A193	2825	3082	9565	3900	1569	1945	3746	3277	1831	10971	4399	2130	1838	9663	1405	4191	1251	2888	11615	3932	2551	12904	2822	12799
Nme2_A194	3508	6166	5896	5613	2480	13681	4798	5005	4133	9597	29736	3072	3163	4598	4149	4876	1638	5188	6074	5155	2554	3518	8175	3619
Nme2_A195	3288	9304	8326	2701	2118	4026	2872	3721	3341	1197	12091	1667	1851	2760	1710	20074	1335	3216	2318	2611	2021	3548	2277	2921
Nme2_A196	2359	3935	14640	3955	2072	3611	2528	3562	2545	1245	5492	2239	2723	3910	1590	11573	2591	3121	2798	6026	1752	6270	1892	4338
Nme2_A197	1638	2218	3387	1982	1300	2488	2068	13103	1752	1079	9132	1242	1560	2548	1305	2767	1188	2738	1794	1513	1819	1630	1224	1739
Nme2_A198	1369	7143	2761	1944	1383	2193	3788	1840	1786	2433	1469	718	1052	1701	800	1807	585	2063	1448	1045	2015	1469	1614	1573
Nme2_A199	1225	1614	1909	9854	2126	5046	1248	1389	1762	742	8458	8750	1095	1473	725	1623	1086	1700	28080	1764	778	1478	14090	1515
Nme2_A200	1055	1010	2998	767	621	4414	1699	1196	900	397	2314	457	519	982	568	1952	304	1010	1298	768	774	710	2937	837
